# FUS regulates RAN translation through modulating the G-quadruplex structure of GGGGCC repeat RNA in *C9orf72*-linked ALS/FTD

**DOI:** 10.1101/2022.11.01.514717

**Authors:** Yuzo Fujino, Morio Ueyama, Taro Ishiguro, Daisaku Ozawa, Hayato Ito, Toshihiko Sugiki, Asako Murata, Akira Ishiguro, Tania F. Gendron, Kohji Mori, Eiichi Tokuda, Tomoya Taminato, Takuya Konno, Akihide Koyama, Yuya Kawabe, Toshihide Takeuchi, Yoshiaki Furukawa, Toshimichi Fujiwara, Manabu Ikeda, Toshiki Mizuno, Hideki Mochizuki, Hidehiro Mizusawa, Keiji Wada, Kinya Ishikawa, Osamu Onodera, Kazuhiko Nakatani, Leonard Petrucelli, Hideki Taguchi, Yoshitaka Nagai

**Author notes:** Correspondence, Department of Neurology, Kindai University Faculty of Medicine, 377-2 Ohnohigashi, Osaka-Sayama, Osaka 589-8511, Japan, (ext. 3553).

## Abstract

Abnormal expansions of GGGGCC repeat sequence in the noncoding region of the *C9orf72* gene is the most common cause of familial amyotrophic lateral sclerosis and frontotemporal dementia (C9-ALS/FTD). The expanded repeat sequence is translated into dipeptide repeat proteins (DPRs) by noncanonical repeat-associated non-AUG (RAN) translation. Since DPRs play central roles in the pathogenesis of C9-ALS/FTD, we here investigate the regulatory mechanisms of RAN translation, focusing on the effects of RNA-binding proteins (RBPs) targeting GGGGCC repeat RNAs. Using C9-ALS/FTD model flies, we demonstrated that the ALS/FTD-linked RBP FUS suppresses RAN translation and neurodegeneration in an RNA-binding activity-dependent manner. Moreover, we found that FUS directly binds to and modulates the G-quadruplex structure of GGGGCC repeat RNA as an RNA chaperone, resulting in the suppression of RAN translation *in vitro*. These results reveal a previously unrecognized regulatory mechanism of RAN translation by G-quadruplex-targeting RBPs, providing therapeutic insights for C9-ALS/FTD and other repeat expansion diseases.
