## Supplementary material for "FUS regulates RAN translation through modulating the G-quadruplex structure of GGGGCC repeat RNA in *C9orf72*-linked ALS/FTD": Figure 1-source data 1

### Sheet: Figure 1—source data 1
Figure 1—source data 1. RNA-binding proteins and their cDNA accession numbers screened in the genetic analyses in Figure 1.
Protein	cDNA accession number
FUS	NM_004960.4
IGF2BP1	NM_006546.4
hnRNPA2B1	NM_031243.2
hnRNPR	NM_001102398.2
SAFB2	NM_014649.3
SF3B3	NM_012426.5
hnRNPA1	NM_031157.3
hnRNPL	NM_001533.2
DHX30	NM_138615.3
SAFB	NM_001201338.2
DHX15	NM_001358.3
ILF2	NM_004515.4
DDX21	NM_004728.4
TDP-43	NM_007375.4
hnRNPK	NM_002140.4
SFPQ	NM_005066.3
ILF3	NM_017620.2
NONO	NM_001145409.1
ELAVL1	NM_001419.3
