## Supplementary material for "FUS regulates RAN translation through modulating the G-quadruplex structure of GGGGCC repeat RNA in *C9orf72*-linked ALS/FTD": Figure 1-source data 2

### Sheet: Figure 1—source data 2
Figure 1—source data 2. Summary of the genetic analyses in Figure 1.
C9-ALS/FTD model fly	Eye phenotype	Expressed RBP
		FUS	IGF2BP1	hnRNPA2B1	hnRNPR	SAFB2	SF3B3	hnRNPA1	hnRNPL	DHX30	SAFB	DHX15	ILF2	DDX21	TDP-43	hnRNPK	SFPQ	ILF3	NONO	ELAVL1
(G4C2)89(H)	Size	Sup	Sup	Sup	Sup	Sup	Sup	Sup	n.s.	Sup	n.s.	n.s.	n.s.	n.s.	ND	En	n.s.	ND	ND	ND
	Pigmentation	Sup	Sup	Sup	Sup	Sup	n.s.	n.s.	n.s.	n.s.	n.s.	n.s.	n.s.	n.s.	ND	En	En	ND	ND	ND
(G4C2)42	Pigmentation	Sup	Sup	Sup	n.s.	n.s.	n.s.	n.s.	Sup	En	n.s.	n.s.	n.s.	ND	n.s.	En	En	ND	ND	ND
Sup: Suppression, En: Enhancement, n.s.: not significant, ND: not judged due to lethality
