## Supplementary material for "FUS regulates RAN translation through modulating the G-quadruplex structure of GGGGCC repeat RNA in *C9orf72*-linked ALS/FTD": Figure 1-source data 3

### Sheet: Figure 1B
Figure 1—source data 3. Statistical data related to Figures 1B, 1C, 1D, and 1E.
Figure. 1B. Quantification of eye size (average of "GMR>EGFP, EGFP"=100)
																				ANOVA summary
		GMR>EGFP	GMR>(G4C2)89(H)																	F	51
	biological replicates (n)	EGFP	EGFP	FUS	IGF2BP1	hnRNPA2B1	hnRNPR	SAFB2	SF3B3	hnRNPA1	hnRNPL	DHX30	SAFB	DHX15	ILF2	DDX21	hnRNPK	SFPQ		P value	<0.0001
	1	97	58	96	97	89	88	83	90	93	58	80	64	78	69	56	38	53		P value summary	****
	2	101	60	96	100	90	81	77	82	95	59	80	67	61	63	56	30	49		Are differences among means statistically significant? (P < 0.05)	Yes
	3	97	65	95	100	82	85	74	80	97	58	69	63	59	52	45	30	52		R square	0.9231
	4	102	53	99	99	95	82	71	90	80	70	76	68	49	57	37	49	58
	5	102	61	97	97	82	83	77	86	97	64	74	70	72	65	64	34	45
	average	99.8	59.4	96.6	98.6	87.6	83.8	76.4	85.6	92.4	61.8	75.8	66.4	63.8	61.2	51.6	36.2	51.4		Tukey's multiple comparisons test	Mean Diff.	95% CI of diff.	Significant?	Summary	Adjusted P Value
	SD	2.58844	4.39318	1.51658	1.51658	5.59464	2.77489	4.44972	4.5607	7.12741	5.21536	4.60435	2.88097	11.3886	6.72309	10.5972	7.8867	4.82701		GMR>(G4C2)89(H), EGFP vs. GMR>EGFP, EGFP	40.4	27.01 to 53.79	Yes	****	<0.0001
	SE	1.15758	1.96469	0.678233	0.678233	2.502	1.24097	1.98997	2.03961	3.18748	2.33238	2.05913	1.28841	5.09313	3.00666	4.7392	3.52704	2.1587		GMR>(G4C2)89(H), EGFP vs. GMR>(G4C2)89(H), FUS	-37.2	-50.59 to -23.81	Yes	****	<0.0001
																				GMR>(G4C2)89(H), EGFP vs. GMR>(G4C2)89(H), IGF2BP1	-39.2	-52.59 to -25.81	Yes	****	<0.0001
																				GMR>(G4C2)89(H), EGFP vs. GMR>(G4C2)89(H), hnRNPA2B1	-28.2	-41.59 to -14.81	Yes	****	<0.0001
																				GMR>(G4C2)89(H), EGFP vs. GMR>(G4C2)89(H), hnRNPR	-24.4	-37.79 to -11.01	Yes	****	<0.0001
																				GMR>(G4C2)89(H), EGFP vs.GMR>(G4C2)89(H), SAFB2	-17	-30.39 to -3.609	Yes	**	0.0024
																				GMR>(G4C2)89(H), EGFP vs. GMR>(G4C2)89(H), SF3B3	-26.2	-39.59 to -12.81	Yes	****	<0.0001
																				GMR>(G4C2)89(H), EGFP vs.GMR>(G4C2)89(H), hnRNPA1	-33	-46.39 to -19.61	Yes	****	<0.0001
																				GMR>(G4C2)89(H), EGFP vs.GMR>(G4C2)89(H), hnRNPL	-2.4	-15.79 to 10.99	No	ns	>0.9999
																				GMR>(G4C2)89(H), EGFP vs. GMR>(G4C2)89(H), DHX30	-16.4	-29.79 to -3.009	Yes	**	0.0041
																				GMR>(G4C2)89(H), EGFP vs. GMR>(G4C2)89(H), SAFB	-7	-20.39 to 6.391	No	ns	0.8945
																				GMR>(G4C2)89(H), EGFP vs. GMR>(G4C2)89(H), DHX15	-4.4	-17.79 to 8.991	No	ns	0.9987
																				GMR>(G4C2)89(H), EGFP vs.GMR>(G4C2)89(H), ILF2	-1.8	-15.19 to 11.59	No	ns	>0.9999
																				GMR>(G4C2)89(H), EGFP vs. GMR>(G4C2)89(H), DDX21	7.8	-5.591 to 21.19	No	ns	0.7881
																				GMR>(G4C2)89(H), EGFP vs. GMR>(G4C2)89(H), hnRNPK	23.2	9.809 to 36.59	Yes	****	<0.0001
																				GMR>(G4C2)89(H), EGFP vs. GMR>(G4C2)89(H), SFPQ	8	-5.391 to 21.39	No	ns	0.7557
																				Test details	Mean 1	Mean 2	Mean Diff.	SE of diff.	n1	n2	q	DF
																				GMR>(G4C2)89(H), EGFP vs. GMR>EGFP, EGFP	99.8	59.4	40.4	3.727	5	5	15.33	68
																				GMR>(G4C2)89(H), EGFP vs. GMR>(G4C2)89(H), FUS	59.4	96.6	-37.2	3.727	5	5	14.11	68
																				GMR>(G4C2)89(H), EGFP vs. GMR>(G4C2)89(H), IGF2BP1	59.4	98.6	-39.2	3.727	5	5	14.87	68
																				GMR>(G4C2)89(H), EGFP vs. GMR>(G4C2)89(H), hnRNPA2B1	59.4	87.6	-28.2	3.727	5	5	10.7	68
																				GMR>(G4C2)89(H), EGFP vs. GMR>(G4C2)89(H), hnRNPR	59.4	83.8	-24.4	3.727	5	5	9.258	68
																				GMR>(G4C2)89(H), EGFP vs.GMR>(G4C2)89(H), SAFB2	59.4	76.4	-17	3.727	5	5	6.45	68
																				GMR>(G4C2)89(H), EGFP vs. GMR>(G4C2)89(H), SF3B3	59.4	85.6	-26.2	3.727	5	5	9.941	68
																				GMR>(G4C2)89(H), EGFP vs.GMR>(G4C2)89(H), hnRNPA1	59.4	92.4	-33	3.727	5	5	12.52	68
																				GMR>(G4C2)89(H), EGFP vs.GMR>(G4C2)89(H), hnRNPL	59.4	61.8	-2.4	3.727	5	5	0.9106	68
																				GMR>(G4C2)89(H), EGFP vs. GMR>(G4C2)89(H), DHX30	59.4	75.8	-16.4	3.727	5	5	6.223	68
																				GMR>(G4C2)89(H), EGFP vs. GMR>(G4C2)89(H), SAFB	59.4	66.4	-7	3.727	5	5	2.656	68
																				GMR>(G4C2)89(H), EGFP vs. GMR>(G4C2)89(H), DHX15	59.4	63.8	-4.4	3.727	5	5	1.67	68
																				GMR>(G4C2)89(H), EGFP vs.GMR>(G4C2)89(H), ILF2	59.4	61.2	-1.8	3.727	5	5	0.683	68
																				GMR>(G4C2)89(H), EGFP vs. GMR>(G4C2)89(H), DDX21	59.4	51.6	7.8	3.727	5	5	2.96	68
																				GMR>(G4C2)89(H), EGFP vs. GMR>(G4C2)89(H), hnRNPK	59.4	36.2	23.2	3.727	5	5	8.803	68
																				GMR>(G4C2)89(H), EGFP vs. GMR>(G4C2)89(H), SFPQ	59.4	51.4	8	3.727	5	5	3.035	68

### Sheet: Figure 1C
Figure. 1C. Quantification of eye pigmentation (average of "GMR>EGFP, EGFP"=100)
																				ANOVA summary
		GMR>EGFP	GMR>(G4C2)89(H)																	F	39.94
	biological replicates (n)	EGFP	EGFP	FUS	IGF2BP1	hnRNPA2B1	hnRNPR	SAFB2	SF3B3	hnRNPA1	hnRNPL	DHX30	SAFB	DHX15	ILF2	DDX21	hnRNPK	SFPQ		P value	<0.0001
	1	93	43	95	87	65	86	69	58	41	33	32	50	36	35	42	10	22		P value summary	****
	2	104	30	94	97	94	67	70	41	75	60	25	48	25	36	18	0	9		Are differences among means statistically significant? (P < 0.05)	Yes
	3	99	58	95	85	75	77	74	25	47	60	29	18	28	39	29	0	5		R square	0.9038
	4	103	49	96	97	69	85	67	49	30	47	26	45	23	42	22	0	8
	5	101	52	90	70	90	75	68	52	42	33	28	23	26	60	30	16	25
	average	100	46.4	94	87.2	78.6	78	69.6	45	47	46.6	28	36.8	27.6	42.4	28.2	5.2	13.8		Tukey's multiple comparisons test	Mean Diff.	95% CI of diff.	Significant?	Summary	Adjusted P Value
	SD	4.3589	10.6442	2.34521	11.0995	12.818	7.81025	2.70185	12.7475	16.8375	13.5019	2.73861	15.0897	5.02991	10.2127	9.17606	7.42967	9.03881		GMR>(G4C2)89(H), EGFP vs. GMR>EGFP, EGFP	53.6	30.81 to 76.39	Yes	****	<0.0001
	SE	1.94936	4.76025	1.04881	4.96387	5.73236	3.49285	1.2083	5.70088	7.52994	6.03821	1.22474	6.74833	2.24944	4.56727	4.10366	3.32265	4.04228		GMR>(G4C2)89(H), EGFP vs. GMR>(G4C2)89(H), FUS	-47.6	-70.38 to -24.82	Yes	****	<0.0001
																				GMR>(G4C2)89(H), EGFP vs. GMR>(G4C2)89(H), IGF2BP1	-40.8	-63.58 to -18.02	Yes	****	<0.0001
																				GMR>(G4C2)89(H), EGFP vs. GMR>(G4C2)89(H), hnRNPA2B1	-32.2	-54.98 to -9.425	Yes	***	0.0004
																				GMR>(G4C2)89(H), EGFP vs. GMR>(G4C2)89(H), hnRNPR	-31.6	-54.38 to -8.825	Yes	***	0.0005
																				GMR>(G4C2)89(H), EGFP vs.GMR>(G4C2)89(H), SAFB2	-23.2	-45.98 to -0.4250	Yes	*	0.0415
																				GMR>(G4C2)89(H), EGFP vs. GMR>(G4C2)89(H), SF3B3	1.4	-21.38 to 24.18	No	ns	>0.9999
																				GMR>(G4C2)89(H), EGFP vs.GMR>(G4C2)89(H), hnRNPA1	-0.6	-23.38 to 22.18	No	ns	>0.9999
																				GMR>(G4C2)89(H), EGFP vs.GMR>(G4C2)89(H), hnRNPL	-0.2	-22.98 to 22.58	No	ns	>0.9999
																				GMR>(G4C2)89(H), EGFP vs. GMR>(G4C2)89(H), DHX30	18.4	-4.375 to 41.18	No	ns	0.2599
																				GMR>(G4C2)89(H), EGFP vs. GMR>(G4C2)89(H), SAFB	9.6	-13.18 to 32.38	No	ns	0.9824
																				GMR>(G4C2)89(H), EGFP vs. GMR>(G4C2)89(H), DHX15	18.8	-3.975 to 41.58	No	ns	0.2289
																				GMR>(G4C2)89(H), EGFP vs.GMR>(G4C2)89(H), ILF2	4	-18.78 to 26.78	No	ns	>0.9999
																				GMR>(G4C2)89(H), EGFP vs. GMR>(G4C2)89(H), DDX21	18.2	-4.575 to 40.98	No	ns	0.2764
																				GMR>(G4C2)89(H), EGFP vs. GMR>(G4C2)89(H), hnRNPK	41.2	18.42 to 63.98	Yes	****	<0.0001
																				GMR>(G4C2)89(H), EGFP vs. GMR>(G4C2)89(H), SFPQ	32.6	9.825 to 55.38	Yes	***	0.0003
																				Test details	Mean 1	Mean 2	Mean Diff.	SE of diff.	n1	n2	q	DF
																				GMR>(G4C2)89(H), EGFP vs. GMR>EGFP, EGFP	100	46.4	53.6	6.339	5	5	11.96	68
																				GMR>(G4C2)89(H), EGFP vs. GMR>(G4C2)89(H), FUS	46.4	94	-47.6	6.339	5	5	10.62	68
																				GMR>(G4C2)89(H), EGFP vs. GMR>(G4C2)89(H), IGF2BP1	46.4	87.2	-40.8	6.339	5	5	9.102	68
																				GMR>(G4C2)89(H), EGFP vs. GMR>(G4C2)89(H), hnRNPA2B1	46.4	78.6	-32.2	6.339	5	5	7.184	68
																				GMR>(G4C2)89(H), EGFP vs. GMR>(G4C2)89(H), hnRNPR	46.4	78	-31.6	6.339	5	5	7.05	68
																				GMR>(G4C2)89(H), EGFP vs.GMR>(G4C2)89(H), SAFB2	46.4	69.6	-23.2	6.339	5	5	5.176	68
																				GMR>(G4C2)89(H), EGFP vs. GMR>(G4C2)89(H), SF3B3	46.4	45	1.4	6.339	5	5	0.3123	68
																				GMR>(G4C2)89(H), EGFP vs.GMR>(G4C2)89(H), hnRNPA1	46.4	47	-0.6	6.339	5	5	0.1339	68
																				GMR>(G4C2)89(H), EGFP vs.GMR>(G4C2)89(H), hnRNPL	46.4	46.6	-0.2	6.339	5	5	0.04462	68
																				GMR>(G4C2)89(H), EGFP vs. GMR>(G4C2)89(H), DHX30	46.4	28	18.4	6.339	5	5	4.105	68
																				GMR>(G4C2)89(H), EGFP vs. GMR>(G4C2)89(H), SAFB	46.4	36.8	9.6	6.339	5	5	2.142	68
																				GMR>(G4C2)89(H), EGFP vs. GMR>(G4C2)89(H), DHX15	46.4	27.6	18.8	6.339	5	5	4.194	68
																				GMR>(G4C2)89(H), EGFP vs.GMR>(G4C2)89(H), ILF2	46.4	42.4	4	6.339	5	5	0.8924	68
																				GMR>(G4C2)89(H), EGFP vs. GMR>(G4C2)89(H), DDX21	46.4	28.2	18.2	6.339	5	5	4.06	68
																				GMR>(G4C2)89(H), EGFP vs. GMR>(G4C2)89(H), hnRNPK	46.4	5.2	41.2	6.339	5	5	9.192	68
																				GMR>(G4C2)89(H), EGFP vs. GMR>(G4C2)89(H), SFPQ	46.4	13.8	32.6	6.339	5	5	7.273	68

### Sheet: Figure 1D
Figure. 1D. Quantification of eye pigmentation (average of "GMR>EGFP, EGFP"=100)
																				ANOVA summary
		GMR>EGFP	GMR>(G4C2)42																	F	35.79
	biological replicates (n)	EGFP	EGFP	FUS	IGF2BP1	hnRNPA2B1	hnRNPR	SAFB2	SF3B3	hnRNPA1	hnRNPL	DHX30	SAFB	DHX15	ILF2	TDP-43	hnRNPK	SFPQ		P value	<0.0001
	1	93	60	96	102	85	67	94	76	93	95	51	64	66	59	75	46	26		P value summary	****
	2	104	74	101	95	95	76	91	86	79	87	24	48	64	73	55	21	17		Are differences among means statistically significant? (P < 0.05)	Yes
	3	99	54	100	83	88	92	92	86	93	86	61	54	42	53	50	34	13		R square	0.8939
	4	103	75	94	94	96	96	81	67	96	91	55	50	63	47	66	27	14
	5	101	86	99	93	96	98	77	85	76	88	55	51	58	52	59	31	28
	average	100	69.8	98	93.4	92	85.8	87	80	87.4	89.4	49.2	53.4	58.6	56.8	61	31.8	19.6		Tukey's multiple comparisons test	Mean Diff.	95% CI of diff.	Significant?	Summary	Adjusted P Value
	SD	4.3589	12.775	2.91548	6.80441	5.14782	13.6088	7.51665	8.39643	9.1815	3.64692	14.5327	6.30872	9.73653	10.01	9.77241	9.31128	6.94982		GMR>(G4C2)42, EGFP vs. GMR>EGFP, EGFP	30.2	9.952 to 50.45	Yes	***	0.0001
	SE	1.94936	5.71314	1.30384	3.04302	2.30217	6.08605	3.36155	3.755	4.10609	1.63095	6.49923	2.82135	4.35431	4.47661	4.37035	4.16413	3.10805		GMR>(G4C2)42, EGFP vs. GMR>(G4C2)42, FUS	-28.2	-48.45 to -7.952	Yes	***	0.0005
																				GMR>(G4C2)42, EGFP vs. GMR>(G4C2)42, IGF2BP1	-23.6	-43.85 to -3.352	Yes	**	0.0084
																				GMR>(G4C2)42, EGFP vs. GMR>(G4C2)42, hnRNPA2B1	-22.2	-42.45 to -1.952	Yes	*	0.0182
																				GMR>(G4C2)42, EGFP vs. GMR>(G4C2)42, hnRNPR	-16	-36.25 to 4.248	No	ns	0.2938
																				GMR>(G4C2)42, EGFP vs.GMR>(G4C2)42, SAFB2	-17.2	-37.45 to 3.048	No	ns	0.1908
																				GMR>(G4C2)42, EGFP vs. GMR>(G4C2)42, SF3B3	-10.2	-30.45 to 10.05	No	ns	0.9195
																				GMR>(G4C2)42, EGFP vs.GMR>(G4C2)42, hnRNPA1	-17.6	-37.85 to 2.648	No	ns	0.1631
																				GMR>(G4C2)42, EGFP vs.GMR>(G4C2)42, hnRNPL	-19.6	-39.85 to 0.6477	No	ns	0.0682
																				GMR>(G4C2)42, EGFP vs. GMR>(G4C2)42, DHX30	20.6	0.3523 to 40.85	Yes	*	0.042
																				GMR>(G4C2)42, EGFP vs. GMR>(G4C2)42, SAFB	16.4	-3.848 to 36.65	No	ns	0.2562
																				GMR>(G4C2)42, EGFP vs. GMR>(G4C2)42, DHX15	11.2	-9.048 to 31.45	No	ns	0.8454
																				GMR>(G4C2)42, EGFP vs.GMR>(G4C2)42, ILF2	13	-7.248 to 33.25	No	ns	0.649
																				GMR>(G4C2)42, EGFP vs. GMR>(G4C2)42, TDP-43	8.8	-11.45 to 29.05	No	ns	0.9766
																				GMR>(G4C2)42, EGFP vs. GMR>(G4C2)42, hnRNPK	38	17.75 to 58.25	Yes	****	<0.0001
																				GMR>(G4C2)42, EGFP vs. GMR>(G4C2)42, SFPQ	50.2	29.95 to 70.45	Yes	****	<0.0001
																				Test details	Mean 1	Mean 2	Mean Diff.	SE of diff.	n1	n2	q	DF
																				GMR>(G4C2)42, EGFP vs. GMR>EGFP, EGFP	100	69.8	30.2	5.636	5	5	7.578	68
																				GMR>(G4C2)42, EGFP vs. GMR>(G4C2)42, FUS	69.8	98	-28.2	5.636	5	5	7.077	68
																				GMR>(G4C2)42, EGFP vs. GMR>(G4C2)42, IGF2BP1	69.8	93.4	-23.6	5.636	5	5	5.922	68
																				GMR>(G4C2)42, EGFP vs. GMR>(G4C2)42, hnRNPA2B1	69.8	92	-22.2	5.636	5	5	5.571	68
																				GMR>(G4C2)42, EGFP vs. GMR>(G4C2)42, hnRNPR	69.8	85.8	-16	5.636	5	5	4.015	68
																				GMR>(G4C2)42, EGFP vs.GMR>(G4C2)42, SAFB2	69.8	87	-17.2	5.636	5	5	4.316	68
																				GMR>(G4C2)42, EGFP vs. GMR>(G4C2)42, SF3B3	69.8	80	-10.2	5.636	5	5	2.56	68
																				GMR>(G4C2)42, EGFP vs.GMR>(G4C2)42, hnRNPA1	69.8	87.4	-17.6	5.636	5	5	4.417	68
																				GMR>(G4C2)42, EGFP vs.GMR>(G4C2)42, hnRNPL	69.8	89.4	-19.6	5.636	5	5	4.918	68
																				GMR>(G4C2)42, EGFP vs. GMR>(G4C2)42, DHX30	69.8	49.2	20.6	5.636	5	5	5.169	68
																				GMR>(G4C2)42, EGFP vs. GMR>(G4C2)42, SAFB	69.8	53.4	16.4	5.636	5	5	4.115	68
																				GMR>(G4C2)42, EGFP vs. GMR>(G4C2)42, DHX15	69.8	58.6	11.2	5.636	5	5	2.811	68
																				GMR>(G4C2)42, EGFP vs.GMR>(G4C2)42, ILF2	69.8	56.8	13	5.636	5	5	3.262	68
																				GMR>(G4C2)42, EGFP vs. GMR>(G4C2)42, TDP-43	69.8	61	8.8	5.636	5	5	2.208	68
																				GMR>(G4C2)42, EGFP vs. GMR>(G4C2)42, hnRNPK	69.8	31.8	38	5.636	5	5	9.536	68
																				GMR>(G4C2)42, EGFP vs. GMR>(G4C2)42, SFPQ	69.8	19.6	50.2	5.636	5	5	12.6	68

### Sheet: Figure 1E
Figure. 1E. Expression levels of (G4C2)89 RNA [(G4C2)89/gal4] (average of "GMR>(G4C2)89(H), EGFP"=100)
							ANOVA summary
		GMR>(G4C2)89(H)					F	17.81
	biological replicates (n)	EGFP	FUS	IGF2BP1	hnRNPA2B1		P value	<0.0001
	1	117.7	92.5	45.8	6.6		P value summary	****
	2	94.8	65.5	11.8	49.8		Are differences among means statistically significant? (P < 0.05)	Yes
	3	110.1	90.3	65.6	29.9		R square	0.7696
	4	104.2	84	25.9	51.2
	5	73.3	84.3	1.9	23.8
	average	100.02	83.32	30.2	32.26		Tukey's multiple comparisons test	Mean Diff.	95% CI of diff.	Significant?	Summary	Adjusted P Value
	SD	17.1236	10.6298	25.7607	18.7213		GMR>(G4C2)89, EGFP vs. GMR>(G4C2)89, FUS	16.7	-17.40 to 50.80	No	ns	0.5164
	SE	7.6579	4.75378	11.5205	8.37243		GMR>(G4C2)89, EGFP vs. GMR>(G4C2)89, IGF2BP1	69.82	35.72 to 103.9	Yes	***	0.0001
							GMR>(G4C2)89, EGFP vs. GMR>(G4C2)89, hnRNPA2B1	67.76	33.66 to 101.9	Yes	***	0.0002
							Test details	Mean 1	Mean 2	Mean Diff.	SE of diff.	n1	n2	q	DF
							GMR>(G4C2)89, EGFP vs. GMR>(G4C2)89, FUS	100	83.32	16.7	11.92	5	5	1.982	16
							GMR>(G4C2)89, EGFP vs. GMR>(G4C2)89, IGF2BP1	100	30.2	69.82	11.92	5	5	8.285	16
							GMR>(G4C2)89, EGFP vs. GMR>(G4C2)89, hnRNPA2B1	100	32.26	67.76	11.92	5	5	8.041	16
