## Supplementary material for "FUS regulates RAN translation through modulating the G-quadruplex structure of GGGGCC repeat RNA in *C9orf72*-linked ALS/FTD": Figure 1-figure supplement 1-source data 1

### Sheet: Sheet1
Figure 1—figure supplement 1—source data 1. The artificial sequence inserted in the pUAST vector for generation of (G4C2)n flies
GAATTCGAGCTCGGTACCCGGGGATCCGATTCGGCC (GGGGCC)n CAATCCATATGACTAGTAGATCCTCTAGA
