## Supplementary material for "FUS regulates RAN translation through modulating the G-quadruplex structure of GGGGCC repeat RNA in *C9orf72*-linked ALS/FTD": Figure 1-figure supplement 1-source data 2

### Sheet: Figure 1—figure supplement 1C
Figure 1—figure supplement 1—source data 1. Statistical data related to Figure 1—figure supplements 1C and 1D
Figure 1—figure supplement 1C. (G4C2)n mRNA expression levels [(G4C2)n/gal4](average of "GMR>(G4C2)89(H)"=100)
	GMR>					ANOVA summary
biological replicates (n)	(G4C2)9	(G4C2)42	(G4C2)89(L)	(G4C2)89(H)		F	18.29
1	23.8	21.4	13.3	90.1		P value	0.0004
2	27.9	21	9.4	111.1		P value summary	***
3	12.9	11.9	12.4	98.7		Are differences among means statistically significant? (P < 0.05)	Yes
average	21.5333	18.1	11.7	99.9667		R square	0.8591
SD	7.75263	5.37308	2.04206	10.5571
SE	4.47599	3.10215	1.17898	6.09517
						Tukey's multiple comparisons test	Mean Diff.	95% CI of diff.	Significant?	Summary	Adjusted P Value
						(G4C2)9 vs. (G4C2)42	16.38	-22.71 to 55.46	No	ns	0.5809
						(G4C2)9 vs. (G4C2)89(L)	22.78	-16.31 to 61.86	No	ns	0.3254
						(G4C2)42 vs. (G4C2)89(L)	6.4	-35.39 to 48.19	No	ns	0.9621
						(G4C2)89(L) vs. (G4C2)89(H)	-88.27	-130.1 to -46.48	Yes	***	0.0005
						Test details	Mean 1	Mean 2	Mean Diff.	SE of diff.	n1	n2	q	DF
						(G4C2)9 vs. (G4C2)42	34.48	18.1	16.38	12.52	4	3	1.849	9
						(G4C2)9 vs. (G4C2)89(L)	34.48	11.7	22.78	12.52	4	3	2.572	9
						(G4C2)42 vs. (G4C2)89(L)	18.1	11.7	6.4	13.39	3	3	0.6761	9
						(G4C2)89(L) vs. (G4C2)89(H)	11.7	99.97	-88.27	13.39	3	3	9.325	9

### Sheet: Figure 1—figure supplement 1D
Figure 1—figure supplement 1D. Average of climbing score at 1 day of age
	elav(II)>					ANOVA summary
trail	(G4C2)9	(G4C2)42	(G4C2)89(L)	(G4C2)89(H)		F	418.2
1	4.75	0.6	2.2	Lethal		P value	<0.0001
2	5	0.5	2.7			P value summary	****
3	4.6	0.45	2.6			Significant diff. among means (P < 0.05)?	Yes
4	4.55	0.7	2.9			R squared	0.9859
5	4.55	0.3	2.2
average	4.69	0.51	2.52
SD	0.191703	0.151658	0.311448			Tukey's multiple comparisons test	Mean Diff.	95% CI of diff.	Significant?	Summary	Adjusted P Value
SE	0.0857321	0.0678233	0.139284			(G4C2)9 vs. (G4C2)42	4.18	3.794 to 4.566	Yes	****	<0.0001
						(G4C2)9 vs. (G4C2)89(L)	2.17	1.784 to 2.556	Yes	****	<0.0001
						Test details	Mean 1	Mean 2	Mean Diff.	SE of diff.	n1	n2	q	DF
						(G4C2)9 vs. (G4C2)42	4.69	0.51	4.18	0.1446	5	5	40.89	12
						(G4C2)9 vs. (G4C2)89(L)	4.69	2.52	2.17	0.1446	5	5	21.23	12
