## Supplementary material for "FUS regulates RAN translation through modulating the G-quadruplex structure of GGGGCC repeat RNA in *C9orf72*-linked ALS/FTD": Figure 1-figure supplement 2-source data 1

### Sheet: Figure 1—figure supplement 2B
Figure 1—figure supplement 2—source data 1. Statistical data related to Figure 1—figure supplement 2B, 2C and 2D
Figure 1—figure supplement 2B. Quantification of eye size (average of "GMR>EGFP ,EGFP"=100)
		GMR>EGFP	GMR>(G4C2)89(H)				ANOVA summary
	biological replicates (n)	EGFP	EGFP	FUS line 2	FUS line 3		F	162.3
	1	100	60	70	103		P value	<0.0001
	2	99	58	86	101		P value summary	****
	3	101	60	84	95		Are differences among means statistically significant? (P < 0.05)	Yes
	4	104	59	69	104		R square	0.9311
	5	99	57	82	93
	6	96	59	81	95		Tukey's multiple comparisons test	Mean Diff.	95% CI of diff.	Significant?	Summary	Adjusted P value
	7	98	62	69	105		GMR>(G4C2)89(H),EGFP vs. GMR>EGFP,EGFP	41.2	35.17 to 47.23	Yes	****	<0.0001
	8	100	61	89	109		GMR>(G4C2)89(H),EGFP vs. GMR>(G4C2)89(H), FUS line 2	-20.9	-26.93 to -14.87	Yes	****	<0.0001
	9	99	57	82	107		GMR>(G4C2)89(H),EGFP vs. GMR>(G4C2)89(H), FUS line 3	-42.9	-48.93 to -36.87	Yes	****	<0.0001
	10	105	56	86	106
	average	100.1	58.9	79.8	101.8
	SD	2.68535	1.91195	7.59825	5.61348		Test details	Mean 1	Mean 2	Mean Diff.	SE of diff.	n1	n2	q	DF
	SE	0.849183	0.604612	2.40278	1.77514		GMR>(G4C2)89(H),EGFP vs. GMR>EGFP,EGFP	100.1	58.9	41.2	2.237	10	10	26.04	36
							GMR>(G4C2)89(H),EGFP vs. GMR>(G4C2)89(H), FUS line 2	58.9	79.8	-20.9	2.237	10	10	13.21	36
							GMR>(G4C2)89(H),EGFP vs. GMR>(G4C2)89(H), FUS line 3	58.9	101.8	-42.9	2.237	10	10	27.12	36

### Sheet: Figure 1—figure supplement 2C
Figure 1—figure supplement 2C. Quantification of eye pigmentation (average of "GMR>EGFP ,EGFP"=100)
		GMR>EGFP	GMR>(G4C2)89(H)				ANOVA summary
	biological replicates (n)	EGFP	EGFP	FUS line 2	FUS line 3		F	29.61
	1	97	47	37	98		P value	<0.0001
	2	102	33	57	101		P value summary	****
	3	95	63	95	73		Are differences among means statistically significant? (P < 0.05)	Yes
	4	101	54	65	100		R square	0.7116
	5	104	57	85	97
	6	100	54	99	67
	7	99	48	60	96		Tukey's multiple comparisons test	Mean Diff.	95% CI of diff.	Significant?	Summary	Adjusted P value
	8	102	20	76	95		GMR>(G4C2)89(H),EGFP vs. GMR>EGFP,EGFP	51.5	35.40 to 67.60	Yes	****	<0.0001
	9	100	64	72	100		GMR>(G4C2)89(H),EGFP vs. GMR>(G4C2)89(H), FUS line 2	-25.1	-41.20 to -8.997	Yes	***	0.0009
	10	100	45	90	100		GMR>(G4C2)89(H),EGFP vs. GMR>(G4C2)89(H), FUS line 3	-44.2	-60.30 to -28.10	Yes	****	<0.0001
	average	100	48.5	73.6	92.7
	SD	2.58199	13.5421	19.3919	12.2025
	SE	0.816497	4.28239	6.13225	3.85876		Test details	Mean 1	Mean 2	Mean Diff.	SE of diff.	n1	n2	q	DF
							GMR>(G4C2)89(H),EGFP vs. GMR>EGFP,EGFP	100	48.5	51.5	5.673	10	10	12.84	36
							GMR>(G4C2)89(H),EGFP vs. GMR>(G4C2)89(H), FUS line 2	48.5	73.6	-25.1	5.979	10	10	5.937	36
							GMR>(G4C2)89(H),EGFP vs. GMR>(G4C2)89(H), FUS line 3	48.5	92.7	-44.2	5.979	10	10	10.45	36

### Sheet: Figure 1—figure supplement 2D
Figure 1—figure supplement 2D. Quantification of eye pigmentation (average of "GMR>EGFP ,EGFP"=100)
		GMR>EGFP	GMR>(G4C2)42				ANOVA summary
	biological replicates (n)	EGFP	EGFP	FUS line 2	FUS line 3		F	67.21
	1	97	60	98	95		P value	<0.0001
	2	102	73	98	102		P value summary	****
	3	95	53	97	101		Are differences among means statistically significant? (P < 0.05)	Yes
	4	101	74	98	98		R square	0.8485
	5	104	85	93	95
	6	100	62	94	96
	7	99	62	99	104		Tukey's multiple comparisons test	Mean Diff.	95% CI of diff.	Significant?	Summary	Adjusted P value
	8	102	42	94	99		GMR>(G4C2)42,EGFP vs. GMR>EGFP,EGFP	35	27.21 to 42.79	Yes	****	<0.0001
	9	100	71	98	98		GMR>(G4C2)42,EGFP vs. GMR>(G4C2)42, FUS line 2	-31.2	-38.99 to -23.41	Yes	****	<0.0001
	10	100	68	93	102		GMR>(G4C2)42,EGFP vs. GMR>(G4C2)42, FUS line 3	-34	-41.79 to -26.21	Yes	****	<0.0001
	average	100	65	96.2	99
	SD	2.58199	12.0462	2.39444	3.16228
	SE	0.816497	3.80935	0.757188	1		Test details	Mean 1	Mean 2	Mean Diff.	SE of diff.	n1	n2	q	DF
							GMR>(G4C2)42,EGFP vs. GMR>EGFP,EGFP	100	65	35	2.894	10	10	17.1	36
							GMR>(G4C2)42,EGFP vs. GMR>(G4C2)42, FUS line 2	65	96.2	-31.2	2.894	10	10	15.25	36
							GMR>(G4C2)42,EGFP vs. GMR>(G4C2)42, FUS line 3	65	99	-34	2.894	10	10	16.61	36
