## Supplementary material for "FUS regulates RAN translation through modulating the G-quadruplex structure of GGGGCC repeat RNA in *C9orf72*-linked ALS/FTD": Figure 2-source data 1

### Sheet: Figure 2B
Figure 2—source data 1. Statistical data related to Figures 2B, 2C, 2D, and 2E.
Figure. 2B. Quantification of eye size (average of "GMR>EGFP, EGFP"=100)
		GMR>EGFP	GMR>(G4C2)89(H)				ANOVA summary
	biological replicates (n)	EGFP	EGFP	FUS	FUS-RRMmutant		F	244.2
	1	100	60	88	56		P value	< 0.0001
	2	99	58	83	59		P value summary	****
	3	101	60	83	59		Are differences among means statistically significant? (P < 0.05)	Yes
	4	104	59	97	60		R square	0.9532
	5	99	57	93	65
	6	96	59	80	60
	7	98	62	87	55		Tukey's multiple comparisons test	Mean Diff.	95% CI of diff.	Significant?	Summary	Adjusted P value
	8	100	61	94	63		(G4C2)89(H), EGFP vs. EGFP, EGFP	41.2	36.26 to 46.14	Yes	****	<0.0001
	9	99	57	88	71		(G4C2)89(H), EGFP vs. (G4C2)89(H), FUS	11.6	6.664 to 16.54	Yes	****	<0.0001
	10	105	56	92	68		(G4C2)89(H), EGFP vs. (G4C2)89(H), FUS-RRMmutant	-2.7	-7.636 to 2.236	No	ns	0.4638
	average	100.1	58.9	88.5	61.6		(G4C2)89(H), FUS vs. (G4C2)89(H), FUS-RRMmutant	26.9	21.96 to 31.84	Yes	****	<0.0001
	SD	2.68535	1.91195	5.48229	5.1251
	SE	0.849183	0.604612	1.73365	1.6207
							Test details	Mean 1	Mean 2	Mean Diff.	SE of diff.	n1	n2	q	DF
							(G4C2)89(H), EGFP vs. EGFP, EGFP	100.1	58.9	41.2	1.833	10	10	31.79	36
							(G4C2)89(H), EGFP vs. (G4C2)89(H), FUS	58.9	88.5	-29.6	1.833	10	10	22.84	36
							(G4C2)89(H), EGFP vs. (G4C2)89(H), FUS-RRMmutant	58.9	61.6	-2.7	1.833	10	10	2.083	36
							(G4C2)89(H), FUS vs. (G4C2)89(H), FUS-RRMmutant	88.5	61.6	26.9	1.833	10	10	20.76	36

### Sheet: Figure 2C 
Figure. 2C. Quantification of eye pigmentation (average of "GMR>EGFP, EGFP"=100)
		GMR>EGFP	GMR>(G4C2)89(H)				ANOVA summary
	biological replicates (n)	EGFP	EGFP	FUS	FUS-RRMmutant		F	65.95
	1	97	47	92	32		P value	<0.0001
	2	102	33	85	31		P value summary	****
	3	95	63	89	62		Are differences among means statistically significant? (P < 0.05)	Yes
	4	101	54	109	35		R square	0.8461
	5	104	57	102	25
	6	100	54	88	40
	7	99	48	103	62		Tukey's multiple comparisons test	Mean Diff.	95% CI of diff.	Significant?	Summary	Adjusted P value
	8	102	20	108	68		(G4C2)89(H), EGFP vs. EGFP, EGFP	51.5	37.78 to 65.22	Yes	****	<0.0001
	9	100	64	90	61		(G4C2)89(H), EGFP vs. (G4C2)89(H), FUS	-47.1	-60.82 to -33.38	Yes	****	<0.0001
	10	100	45	90	44		(G4C2)89(H), EGFP vs. (G4C2)89(H), FUS-RRMmutant	2.5	-11.22 to 16.22	No	ns	0.9607
	average	100	48.5	95.6	46		(G4C2)89(H), FUS vs. (G4C2)89(H), FUS-RRMmutant	49.6	35.88 to 63.32	Yes	****	<0.0001
	SD	2.58199	13.5421	8.93433	15.7903
	SE	0.816497	4.28239	2.82528	4.99333
							Test details	Mean 1	Mean 2	Mean Diff.	SE of diff.	n1	n2	q	DF
							(G4C2)89(H), EGFP vs. EGFP, EGFP	100	48.5	51.5	5.095	10	10	14.29	36
							(G4C2)89(H), EGFP vs. (G4C2)89(H), FUS	48.5	95.6	-47.1	5.095	10	10	13.07	36
							(G4C2)89(H), EGFP vs. (G4C2)89(H), FUS-RRMmutant	48.5	46	2.5	5.095	10	10	0.6939	36
							(G4C2)89(H), FUS vs. (G4C2)89(H), FUS-RRMmutant	95.6	46	49.6	5.095	10	10	13.77	36

### Sheet: Figure 2D
Figure. 2D. Egg-to-adult viability (%)
		GMR>EGFP		GMR>(G4C2)42
	biological replicates (n)	EGFP		EGFP		FUS		FUS-RRMmutant
		number of egg	nmber of adult	number of egg	nmber of adult	number of egg	nmber of adult	number of egg	nmber of adult
	1	364	178	125	7	280	76	200	11
	2	145	110	172	3	183	72	32	1
	3	85	55	155	12	320	59	90	3
	4			212	8	159	36	108	3
	5			195	6	298	17	161	10
	total number	594	343	859	36	1240	260	591	28
		egg-to-adult viability (%)	57.7441		4.19092		20.9677		4.73773
	95% C.I.	upper	61.7536		5.75504		23.3414		6.7748
		lower	53.6572		2.95224		18.7326		3.17094
		upper diff.	4.00949		1.56412		2.37366		2.03707
		lower diff.	4.08687		1.23868		2.23512		1.56679
	GMR>EGFP,EGFP=100	egg-to-adult viability (relative value)	100		7.25774		36.3115		8.2047
	95% C.I.	upper diff.	6.94355		2.70871		4.11065		3.52776
		lower diff.	7.07755		2.14512		3.87074		2.71334
					Tukey's multiple comparisons test
					GMR>(G4C2)42
					EGFP	FUS	FUS-RRMmutant
				average proportion	4.19092	20.9677	4.73773
					EGFP vs FUS	EGFP vs FUS-RRMmutant	FUS vs FUS RRMmutant
				difference of average proportion (diff.)	0.167768	0.00546813	0.1623
				WSD	0.05299	0.06264	0.0641
				if diff. > WSD, significant at 0.1% level	***	n.s.	***
			WSD: wholly significant difference

### Sheet: Figure 2E
Figure. 2E. Average of climbing score in each trial
											Two-way repeated measures ANOVA summary (Matching: Across row)
											Assume sphericity?	No
Days after induction	0			7			14				Alpha	0.05
genotypes	elav-GeneSwitch(GS)>										Source of Variation	% of total variation	P value	P value summary	Significant?	Geisser-Greenhouse's epsilon
	(G4C2)42		EGFP	(G4C2)42		EGFP	(G4C2)42		EGFP		Genotype x Time	28.45	<0.0001	****	Yes
	EGFP	FUS		EGFP	FUS		EGFP	FUS			Genotype	30.31	<0.0001	****	Yes
trial											Time	35.06	<0.0001	****	Yes	0.6734
1	4.4375	4.85	4.05556	4.05556	4.56667	3.875	2.1	4.58824	3.44444
2	4.6875	4.55	4.11111	4.38889	4.42222	3.9375	2	4.17647	3.66667
3	4.125	4.45	4.11111	4.22222	4.42222	3.8125	1.9	4.47059	3.55556		Tukey's multiple comparisons test	Mean Diff.	95.00% CI of diff.	Significant?	Summary	Adjusted P Value
4	4.125	4.7	4.33333	4.27778	4.33333	4.25	2.4	4.52941	3.27778		day0
5	4.0625	4.6	4.22222	3.94444	4.38889	4.1875	2.7	4.58824	3.27778		elav-GS>(G4C2)42,EGFP vs. elav-GS>(G4C2)42,FUS	-0.38	-0.7968 to 0.03681	No	ns	0.0705
average	4.2875	4.63	4.16667	4.17778	4.42667	4.0125	2.22	4.47059	3.44444		elav-GS>(G4C2)42,EGFP vs. elav-GS>EGFP,FUS	0.12	-0.2953 to 0.5353	No	ns	0.6371
SD	0.267366	0.15248	0.111111	0.17743	0.0862812	0.194655	0.327109	0.171499	0.171234		elav-GS>(G4C2)42,FUS vs. elav-GS>EGFP,FUS	0.5	0.2635 to 0.7365	Yes	**	0.0013
SE	0.11957	0.0681909	0.0496904	0.0793492	0.0385861	0.0870524	0.146287	0.0766965	0.076578
											day7
											elav-GS>(G4C2)42,EGFP vs. elav-GS>(G4C2)42,FUS	-0.24	-0.5390 to 0.05898	No	ns	0.1085
											elav-GS>(G4C2)42,EGFP vs. elav-GS>EGFP,FUS	0.16	-0.2115 to 0.5315	No	ns	0.468
											elav-GS>(G4C2)42,FUS vs. elav-GS>EGFP,FUS	0.4	0.06535 to 0.7346	Yes	*	0.0245
											day14
											elav-GS>(G4C2)42,EGFP vs. elav-GS>(G4C2)42,FUS	-2.26	-2.765 to -1.755	Yes	****	<0.0001
											elav-GS>(G4C2)42,EGFP vs. elav-GS>EGFP,FUS	-1.24	-1.747 to -0.7325	Yes	***	0.0006
											elav-GS>(G4C2)42,FUS vs. elav-GS>EGFP,FUS	1.02	0.7063 to 1.334	Yes	****	<0.0001
											Test details	Mean 1	Mean 2	Mean Diff.	SE of diff.	N1	N2	q
											day0
											elav-GS>(G4C2)42,EGFP vs. elav-GS>(G4C2)42,FUS	4.28	4.66	-0.38	0.1378	5	5	3.899
											elav-GS>(G4C2)42,EGFP vs. elav-GS>EGFP,FUS	4.28	4.16	0.12	0.1265	5	5	1.342
											elav-GS>(G4C2)42,FUS vs. elav-GS>EGFP,FUS	4.66	4.16	0.5	0.07874	5	5	8.98
											day7
											elav-GS>(G4C2)42,EGFP vs. elav-GS>(G4C2)42,FUS	4.18	4.42	-0.24	0.09899	5	5	3.429
											elav-GS>(G4C2)42,EGFP vs. elav-GS>EGFP,FUS	4.18	4.02	0.16	0.1296	5	5	1.746
											elav-GS>(G4C2)42,FUS vs. elav-GS>EGFP,FUS	4.42	4.02	0.4	0.1086	5	5	5.208
											day14
											elav-GS>(G4C2)42,EGFP vs. elav-GS>(G4C2)42,FUS	2.22	4.48	-2.26	0.1637	5	5	19.52
											elav-GS>(G4C2)42,EGFP vs. elav-GS>EGFP,FUS	2.22	3.46	-1.24	0.1673	5	5	10.48
											elav-GS>(G4C2)42,FUS vs. elav-GS>EGFP,FUS	4.48	3.46	1.02	0.1095	5	5	13.17
