## Supplementary material for "FUS regulates RAN translation through modulating the G-quadruplex structure of GGGGCC repeat RNA in *C9orf72*-linked ALS/FTD": Figure 2-figure supplement 1-source data 1

### Sheet: Figure 2—figure supplement 1B
Figure 2—figure supplement 1—source data 1. Statistical data related to Figure 2—figure supplement 1B
Figure 2—figure supplement 1B. Quantification of FUS and FUS-RRMmutant protein [normalized by Actin](average of "FUS"=100)
		GMR>			Unpaired t test
	biological replicates (n)	FUS	FUS-RRMmutant		P value	0.7032
	1	119	109		P value summary	ns
	2	86	63		Significantly different? (P < 0.05)	No
	3	96	107		One- or two-tailed P value?	Two-tailed
	average	100.333	93		t, df	t=0.4094 df=4
	SD	16.9214	26		How big is the difference?
	SE	9.76957	15.0111		Mean ± SEM of column A	100.3 ± 9.770, n=3
					Mean ± SEM of column B	93.00 ± 15.01, n=3
					Difference between means	-7.333 ± 17.91
					95% confidence interval	-57.06 to 42.39
					R squared	0.04023
