## Supplementary material for "FUS regulates RAN translation through modulating the G-quadruplex structure of GGGGCC repeat RNA in *C9orf72*-linked ALS/FTD": Figure 3-source data 1

### Sheet: Figure 3B
Figure 3—source data 1. Statistical data related to Figures 3B, 3C, 3E, 3F, 3H, and 3I
Figure. 3B. % of nuclei containing RNA foci in the salivary glands of fly larva
	GMR>(G4C2)89(H)				ANOVA summary
biological replicates (n)	EGFP	FUS	FUS-RRMmutant		F	32.32
1	91.7	58.8	86.4		P value	< 0.0001
2	82.9	67.6	90.6		P value summary	****
3	85.4	82.6	95.7		Are differences among means statistically significant? (P < 0.05)	Yes
4	98	77.8	98		R square	0.7054
5	100	76.7	93.2
6	96.4	78.9	85
7	96.7	58.3	100		Tukey's multiple comparisons test	Mean Diff.	95% CI of diff.	Significant?	Summary	Adjusted P Value
8	94.6	67.3	93.3		(G4C2)89(H), EGFP vs. (G4C2)89(H), FUS	20.63	13.19 to 28.07	Yes	****	<0.0001
9	93.2	72.2	97.7		(G4C2)89(H), EGFP vs. (G4C2)89(H), FUS-RRMmutant	-0.51	-7.949 to 6.929	No	ns	0.9842
10	90	82.4	94.1		(G4C2)89(H), FUS vs. (G4C2)89(H), FUS-RRMmutant	-21.14	-28.58 to -13.70	Yes	****	<0.0001
average	92.89	72.26	93.4
SD	5.49938	8.9852	4.90397
SE	1.73906	2.84137	1.55077		Test details	Mean 1	Mean 2	Mean Diff.	SE of diff.	n1	n2	q	DF
					(G4C2)89(H), EGFP vs. (G4C2)89(H), FUS	92.89	72.26	20.63	3	10	10	9.724	27
					(G4C2)89(H), EGFP vs. (G4C2)89(H), FUS-RRMmutant	92.89	93.4	-0.51	3	10	10	0.2404	27
					(G4C2)89(H), FUS vs. (G4C2)89(H), FUS-RRMmutant	72.26	93.4	-21.14	3	10	10	9.965	27

### Sheet: Figure 3C
Figure. 3C. Expression levels of (G4C2)89 RNA [(G4C2)89/gal4] (average of "GMR>(G4C2)89(H), EGFP"=100)
	GMR>(G4C2)89(H)				ANOVA summary
biological replicates (n)	EGFP	FUS	FUS-RRMmutant		F	0.8187
1	111.7	87.8	90.8		P value	0.4517
2	115.1	62.2	74.1		P value summary	ns
3	104.5	85.8	88.7		Are differences among means statistically significant? (P < 0.05)	No
4	99	79.8	85.6		R square	0.05717
5	69.7	80.1	50.1
6	137.4	81.5	114.7
7	76.7	85	112.3		Tukey's multiple comparisons test	Mean Diff.	95% CI of diff.	Significant?	Summary	Adjusted P Value
8	65.1	82.3	107.8		(G4C2)89(H), EGFP vs. (G4C2)89(H), FUS	11.96	-14.76 to 38.68	No	ns	0.5163
9	97.6	118.3	114		(G4C2)89(H), EGFP vs. (G4C2)89(H), FUS-RRMmutant	0.04	-26.68 to 26.76	No	ns	>0.9999
10	123.2	117.6	161.5		(G4C2)89(H), FUS vs. (G4C2)89(H), FUS-RRMmutant	-11.92	-38.64 to 14.80	No	ns	0.5185
average	100	88.04	99.96
SD	23.5888	17.2503	29.7899
SE	7.45945	5.45501	9.42041		Test details	Mean 1	Mean 2	Mean Diff.	SE of diff.	n1	n2	q	DF
					(G4C2)89(H), EGFP vs. (G4C2)89(H), FUS	100	88.04	11.96	10.77	10	10	1.57	27
					(G4C2)89(H), EGFP vs. (G4C2)89(H), FUS-RRMmutant	100	99.96	0.04	10.77	10	10	0.00525	27
					(G4C2)89(H), FUS vs. (G4C2)89(H), FUS-RRMmutant	88.04	99.96	-11.92	10.77	10	10	1.565	27

### Sheet: Figure 3E
Figure. 3E. Immunohistochemical analyses of DPRs in the eye imaginal discs stained with anti-DPR antibodies
	GR					ANOVA summary
		GMR>(G4C2)89(H)				F	23.56
	biological replicates (n)	EGFP	FUS	FUS-RRMmutant		P value	<0.0001
	1	20	5	15		P value summary	****
	2	22	10	13		Significant diff. among means (P < 0.05)?	Yes
	3	18	7	16		R squared	0.5408
	4	12	7	13
	5	10	13	17
	6	13	13	13		Tukey's multiple comparisons test	Mean Diff.	95% CI of diff.	Significant?	Summary	Adjusted P Value
	7	19	13	14		(G4C2)89(H), EGFP vs. (G4C2)89(H), FUS	9.643	6.171 to 13.11	Yes	****	<0.0001
	8	23	7	14		(G4C2)89(H), EGFP vs. (G4C2)89(H), FUS-RRMmutant	3.386	-0.02761 to 6.799	No	ns	0.0523
	9	15	6	16		(G4C2)89(H), FUS vs. (G4C2)89(H), FUS-RRMmutant	-6.257	-9.670 to -2.844	Yes	***	0.0002
	10	16	7	13
	11	20	10	12
	12	23	9	15		Test details	Mean 1	Mean 2	Mean Diff.	SE of diff.	n1	n2	q	DF
	13	29	11	20		(G4C2)89(H), EGFP vs. (G4C2)89(H), FUS	18.79	9.143	9.643	1.426	14	14	9.561	40
	14	23	10	23		(G4C2)89(H), EGFP vs. (G4C2)89(H), FUS-RRMmutant	18.79	15.4	3.386	1.402	14	15	3.414	40
	15			17		(G4C2)89(H), FUS vs. (G4C2)89(H), FUS-RRMmutant	9.143	15.4	-6.257	1.402	14	15	6.31	40
	N	14	14	15
	average	18.7857	9.14286	15.4
	SD	5.19139	2.71342	2.97129
	SE	1.38746	0.725191	0.767184
	GA					ANOVA summary
		GMR>(G4C2)89(H)				F	20.45
	biological replicates (n)	EGFP	FUS	FUS-RRMmutant		P value	<0.0001
	1	17	10	17		P value summary	****
	2	22	8	19		Significant diff. among means (P < 0.05)?	Yes
	3	24	14	15		R squared	0.6024
	4	21	15	24
	5	20	13	11
	6	16	7	16		Tukey's multiple comparisons test	Mean Diff.	95% CI of diff.	Significant?	Summary	Adjusted P Value
	7	26	11	23		(G4C2)89(H), EGFP vs. (G4C2)89(H), FUS	9.8	5.957 to 13.64	Yes	****	<0.0001
	8	25	15	18		(G4C2)89(H), EGFP vs. (G4C2)89(H), FUS-RRMmutant	3.6	-0.2435 to 7.443	No	ns	0.0696
	9	19	12	13		(G4C2)89(H), FUS vs. (G4C2)89(H), FUS-RRMmutant	-6.2	-10.04 to -2.357	Yes	**	0.0012
	10	22	9	20
	N	10	10	10
	average	21.2	11.4	17.6		Test details	Mean 1	Mean 2	Mean Diff.	SE of diff.	n1	n2	q	DF
	SD	3.29309	2.87518	4.11501		(G4C2)89(H), EGFP vs. (G4C2)89(H), FUS	21.2	11.4	9.8	1.55	10	10	8.941	27
	SE	1.04137	0.909212	1.30128		(G4C2)89(H), EGFP vs. (G4C2)89(H), FUS-RRMmutant	21.2	17.6	3.6	1.55	10	10	3.284	27
						(G4C2)89(H), FUS vs. (G4C2)89(H), FUS-RRMmutant	11.4	17.6	-6.2	1.55	10	10	5.656	27
	GP					ANOVA summary
		GMR>(G4C2)89(H)				F	20.41
	biological replicates (n)	EGFP	FUS	FUS-RRMmutant		P value	<0.0001
	1	23	17	21		P value summary	****
	2	20	11	22		Significant diff. among means (P < 0.05)?	Yes
	3	16	9	17		R squared	0.6018
	4	20	5	12
	5	19	7	11
	6	22	10	21		Tukey's multiple comparisons test	Mean Diff.	95% CI of diff.	Significant?	Summary	Adjusted P Value
	7	20	9	17		(G4C2)89(H), EGFP vs. (G4C2)89(H), FUS	8.7	5.090 to 12.31	Yes	****	<0.0001
	8	19	12	18		(G4C2)89(H), EGFP vs. (G4C2)89(H), FUS-RRMmutant	1.5	-2.110 to 5.110	No	ns	0.5647
	9	17	10	18		(G4C2)89(H), FUS vs. (G4C2)89(H), FUS-RRMmutant	-7.2	-10.81 to -3.590	Yes	***	0.0001
	10	16	15	20
	N	10	10	10
	average	19.2	10.5	17.7		Test details	Mean 1	Mean 2	Mean Diff.	SE of diff.	n1	n2	q	DF
	SD	2.34758	3.53553	3.71334		(G4C2)89(H), EGFP vs. (G4C2)89(H), FUS	19.2	10.5	8.7	1.456	10	10	8.45	27
	SE	0.742369	1.11803	1.17426		(G4C2)89(H), EGFP vs. (G4C2)89(H), FUS-RRMmutant	19.2	17.7	1.5	1.456	10	10	1.457	27
						(G4C2)89(H), FUS vs. (G4C2)89(H), FUS-RRMmutant	10.5	17.7	-7.2	1.456	10	10	6.993	27

### Sheet: Figure 3F
Figure. 3F. Immunoassay for poly(GP) levels (average of "GMR>(G4C2)89(H), EGFP"=100)
		GMR>(G4C2)9	GMR>(G4C2)89(H)				ANOVA summary
	biological replicates (n)		EGFP	FUS	FUS-RRMmutant		F	44.85
	1	0	100	1.59	105.52		P value	<0.0001
	2	0	100	6.31	174.96		P value summary	****
	3	0	100	3.72	127.93		Are differences among means statistically significant? (P < 0.05)	Yes
	average	0	100	3.87333	136.137		R square	0.9439
	SD	0	0	2.36373	35.44
	SE	0	0	1.3647	20.4613
							Tukey's multiple comparisons test	Mean Diff.	95% CI of diff.	Significant?	Summary	Adjusted P Value
							(G4C2)9 vs. (G4C2)89(H), EGFP	-100	-146.4 to -53.56	Yes	***	0.0006
							(G4C2)89(H), EGFP vs. (G4C2)89(H), FUS	96.13	49.69 to 142.6	Yes	***	0.0007
							(G4C2)89(H), EGFP vs. (G4C2)89(H), FUS-RRMmutant	-36.14	-82.57 to 10.30	No	ns	0.1359
							(G4C2)89(H), FUS vs. (G4C2)89(H), FUS-RRMmutant	-132.3	-178.7 to -85.83	Yes	****	<0.0001
							Test details	Mean 1	Mean 2	Mean Diff.	SE of diff.	n1	n2	q	DF
							(G4C2)9 vs. (G4C2)89(H), EGFP	0	100	-100	14.5	3	3	9.753	8
							(G4C2)89(H), EGFP vs. (G4C2)89(H), FUS	100	3.873	96.13	14.5	3	3	9.375	8
							(G4C2)89(H), EGFP vs. (G4C2)89(H), FUS-RRMmutant	100	136.1	-36.14	14.5	3	3	3.524	8
							(G4C2)89(H), FUS vs. (G4C2)89(H), FUS-RRMmutant	3.873	136.1	-132.3	14.5	3	3	12.9	8

### Sheet: Figure 3H
Fig. 3H. Quantification of the GR-GFP protein by using anti-GFP antibody [normalized by expression of Actin] (average of "GMR>LDS-(G4C2)44[GR-GFP], DsRed"=100)
		GMR>LDS-(G4C2)44[GR-GFP]				ANOVA summary
	biological replicates (n)	DsRed	FUS	FUS-RRMmutant		F	5.051
	1	79	52	96		P value	0.0148
	2	139	105	110		P value summary	*
	3	82	70	101		Are differences among means statistically significant? (P < 0.05)	Yes
	4	102	75	97		R square	0.2962
	5	115	98	110
	6	83	66	97
	7	108	84	95		Tukey's multiple comparisons test	Mean Diff.	95% CI of diff.	Significant?	Summary	Adjusted P Value
	8	112	82	86		GMR>LDS-(G4C2)44[GR-GFP], DsRed vs. GMR>LDS-(G4C2)44[GR-GFP], FUS	23.44	3.590 to 43.30	Yes	*	0.0185
	9	80	57	76		GMR>LDS-(G4C2)44[GR-GFP], DsRed vs. GMR>LDS-(G4C2)44[GR-GFP], FUS-RRMmutant	3.556	-16.30 to 23.41	No	ns	0.8961
	average	100	76.5556	96.4444		GMR>LDS-(G4C2)44[GR-GFP], FUS vs. GMR>GMR>LDS-(G4C2)44[GR-GFP], FUS-RRMmutant	-19.89	-39.74 to -0.03462	Yes	*	0.0495
	SD	20.6519	17.6643	10.7134
	SE	6.88396	5.8881	3.57115
						Test details	Mean 1	Mean 2	Mean Diff.	SE of diff.	n1	n2	q	DF
						GMR>LDS-(G4C2)44[GR-GFP], DsRed vs. GMR>LDS-(G4C2)44[GR-GFP], FUS	100	76.56	23.44	7.95	9	9	4.17	24
						GMR>LDS-(G4C2)44[GR-GFP], DsRed vs. GMR>LDS-(G4C2)44[GR-GFP], FUS-RRMmutant	100	96.44	3.556	7.95	9	9	0.6325	24
						GMR>LDS-(G4C2)44[GR-GFP], FUS vs. GMR>GMR>LDS-(G4C2)44[GR-GFP], FUS-RRMmutant	76.56	96.44	-19.89	7.95	9	9	3.538	24

### Sheet: Figure 3I
Figure. 3I. Quantification of the GR-GFP protein by using anti-poly(GR) antibody [normalized by expression of Actin] (average of "GMR>LDS-(G4C2)44[GR-GFP], DsRed"=100)
		GMR>LDS-(G4C2)44[GR-GFP]				ANOVA summary
	biological replicates (n)	DsRed	FUS	FUS-RRMmutant		F	6.101
	1	89	74	136		P value	0.0072
	2	106	99	142		P value summary	**
	3	105	82	122		Are differences among means statistically significant? (P < 0.05)	Yes
	4	91	44	85		R square	0.337
	5	124	94	117
	6	84	64	71
	7	93	66	74		Tukey's multiple comparisons test	Mean Diff.	95% CI of diff.	Significant?	Summary	Adjusted P Value
	8	99	57	68		GMR>LDS-(G4C2)44[GR-GFP], DsRed vs. GMR>LDS-(G4C2)44[GR-GFP], FUS	29.56	4.782 to 54.33	Yes	*	0.0173
	9	108	53	92		GMR>LDS-(G4C2)44[GR-GFP], DsRed vs. GMR>LDS-(G4C2)44[GR-GFP], FUS-RRMmutant	-0.8889	-25.66 to 23.88	No	ns	0.9956
	average	99.8889	70.3333	100.778		GMR>LDS-(G4C2)44[GR-GFP], FUS vs. GMR>GMR>LDS-(G4C2)44[GR-GFP], FUS-RRMmutant	-30.44	-55.22 to -5.671	Yes	*	0.014
	SD	12.2927	18.5809	28.8478
	SE	4.09758	6.19363	9.61593
						Test details	Mean 1	Mean 2	Mean Diff.	SE of diff.	n1	n2	q	DF
						GMR>LDS-(G4C2)44[GR-GFP], DsRed vs. GMR>LDS-(G4C2)44[GR-GFP], FUS	99.89	70.33	29.56	9.92	9	9	4.213	24
						GMR>LDS-(G4C2)44[GR-GFP], DsRed vs. GMR>LDS-(G4C2)44[GR-GFP], FUS-RRMmutant	99.89	100.8	-0.8889	9.92	9	9	0.1267	24
						GMR>LDS-(G4C2)44[GR-GFP], FUS vs. GMR>GMR>LDS-(G4C2)44[GR-GFP], FUS-RRMmutant	70.33	100.8	-30.44	9.92	9	9	4.34	24
