## Supplementary material for "FUS regulates RAN translation through modulating the G-quadruplex structure of GGGGCC repeat RNA in *C9orf72*-linked ALS/FTD": Figure 4-source data 1

### Sheet: Figure 4B
Figure 4—source data 1. Statistical data related to Figures 4B, 4D, 4F, 4G and 4I.
Figure. 4B. Quantification of eye size (average of "GMR>EGFP, GFP-IR"=100)
		GMR>EGFP	GMR>(G4C2)89(H)			ANOVA summary
	biological replicates (n)	GFP-IR	GFP-IR	caz-IR		F	767.7
	1	100	52	42		P value	<0.0001
	2	105	50	42		P value summary	****
	3	103	61	47		Significant diff. among means (P < 0.05)?	Yes
	4	98	62	46		R squared	0.9827
	5	101	56	44
	6	98	49	45
	7	100	55	46		Tukey's multiple comparisons test	Mean Diff.	95% CI of diff.	Significant?	Summary	Adjusted P Value
	8	102	56	51		EGFP, GFP-IR vs. (G4C2)89(H), GFP-IR	45.2	41.52 to 48.88	Yes	****	<0.0001
	9	97	55	48		EGFP, GFP-IR vs. (G4C2)89(H), caz-IR	54.2	50.52 to 57.88	Yes	****	<0.0001
	10	97	53	48		(G4C2)89(H), GFP-IR vs. (G4C2)89(H), caz-IR	9	5.324 to 12.68	Yes	****	<0.0001
	average	100.1	54.9	45.9
	SD	2.68535	4.22821	2.80674
	SE	0.849183	1.33708	0.887568		Test details	Mean 1	Mean 2	Mean Diff.	SE of diff.	n1	n2	q	DF
						EGFP, GFP-IR vs. (G4C2)89(H), GFP-IR	100.1	54.9	45.2	1.482	10	10	43.12	27
						EGFP, GFP-IR vs. (G4C2)89(H), caz-IR	100.1	45.9	54.2	1.482	10	10	51.7	27
						(G4C2)89(H), GFP-IR vs. (G4C2)89(H), caz-IR	54.9	45.9	9	1.482	10	10	8.586	27

### Sheet: Figure 4D
Figure. 4D. Quantification of eye size (average of "GMR>EGFP, +/+"=100)
		GMR>EGFP	GMR>(G4C2)89(H)			ANOVA summary
	biological replicates (n)	+/+	+/+	+/caz[2]		F	470.4
	1	102	68	58		P value	<0.0001
	2	96	55	56		P value summary	****
	3	98	63	57		Significant diff. among means (P < 0.05)?	Yes
	4	103	65	55		R squared	0.9721
	5	104	65	55
	6	100	60	53
	7	96	68	61		Tukey's multiple comparisons test	Mean Diff.	95% CI of diff.	Significant?	Summary	Adjusted P Value
	8	101	69	59		EGFP, +/+ vs. (G4C2)89(H), +/+	35.5	31.76 to 39.24	Yes	****	<0.0001
	9	103	67	54		EGFP, +/+ vs. (G4C2)89(H), +/caz[2]	43.5	39.76 to 47.24	Yes	****	<0.0001
	10	96	64	56		(G4C2)89(H), +/+ vs. (G4C2)89(H), +/caz[2]	8	4.257 to 11.74	Yes	****	<0.0001
	average	99.9	64.4	56.4
	SD	3.17805	4.27395	2.41293
	SE	1.00499	1.35154	0.763035		Test details	Mean 1	Mean 2	Mean Diff.	SE of diff.	n1	n2	q	DF
						EGFP, +/+ vs. (G4C2)89(H), +/+	99.9	64.4	35.5	1.51	10	10	33.25	27
						EGFP, +/+ vs. (G4C2)89(H), +/caz[2]	99.9	56.4	43.5	1.51	10	10	40.75	27
						(G4C2)89(H), +/+ vs. (G4C2)89(H), +/caz[2]	64.4	56.4	8	1.51	10	10	7.494	27

### Sheet: Figure 4F
Figure. 4F. % of nuclei containing RNA foci in the salivary glands of fly larva
	GMR>(G4C2)89(H)			Unpaired t test
biological replicates (n)	GFP-IR	caz-IR		P value	<0.0001
1	69.4	76		P value summary	****
2	85.3	89.5		Significantly different? (P < 0.05)	Yes
3	82	96.2		One- or two-tailed P value?	Two-tailed
4	63.2	100		t, df	t=5.560, df=18
5	61.9	90.5
6	51.1	78.1		How big is the difference?
7	58.7	81.1		Mean ± SEM of column A	64.43
8	52.5	93.8		Mean ± SEM of column B	89.48
9	64.9	94.7		Difference between means	25.05 ± 4.505
10	55.3	94.9		95% confidence interval	15.58 to 34.52
average	64.43	89.48		R squared	0.632
SD	11.6108	8.25696
SE	3.67166	2.61108

### Sheet: Figure 4G
Figure. 4G. Expression levels of (G4C2)89 RNA [(G4C2)89/gal4] (average of "GMR>(G4C2)89(H), GFP-IR"=100)
	GMR>(G4C2)89(H)			Unpaired t test
biological replicates (n)	GFP-IR	caz-IR		P value	0.3065
1	71	82		P value summary	ns
2	102	84		Significantly different? (P < 0.05)	No
3	111	66		One- or two-tailed P value?	Two-tailed
4	115	108		t, df	t=1.117, df=6
average	99.75	85
SD	19.9228	17.3205		How big is the difference?
SE	9.96138	8.66025		Mean ± SEM of column A	99.75
				Mean ± SEM of column B	85
				Difference between means	-14.75 ± 13.20
				95% confidence interval	-47.05 to 17.55
				R squared	0.1723

### Sheet: Figure 4I
Figure. 4I. Immunohistochemical analyses of DPRs in the eye imaginal discs stained with anti-DPR antibodies
	GR				Unpaired t test
		GMR>(G4C2)89(H)			P value	0.0321
	biological replicates (n)	GFP-IR	caz-IR		P value summary	*
	1	19	36		Significantly different? (P < 0.05)	Yes
	2	11	17		One- or two-tailed P value?	Two-tailed
	3	12	28		t, df	t=2.323, df=18
	4	20	24		How big is the difference?
	5	22	24		Mean ± SEM of column A	18.3
	6	20	29		Mean ± SEM of column B	23.7
	7	25	22		Difference between means	5.400 ± 2.324
	8	21	20		95% confidence interval	0.5169 to 10.28
	9	17	19		R squared	0.2307
	10	16	18
	N	10	10
	average	18.3	23.7
	SD	4.3729	5.90762
	SE	1.38283	1.86815
	GA				Unpaired t test
		GMR>(G4C2)89(H)			P value	0.0052
	biological replicates (n)	GFP-IR	caz-IR		P value summary	**
	1	17	28		Significantly different? (P < 0.05)	Yes
	2	12	12		One- or two-tailed P value?	Two-tailed
	3	10	20		t, df	t=3.175, df=18
	4	16	20		How big is the difference?
	5	19	24		Mean ± SEM of column A	16.3
	6	18	28		Mean ± SEM of column B	22.9
	7	24	23		Difference between means	6.600 ± 2.079
	8	16	25		95% confidence interval	2.232 to 10.97
	9	16	30		R squared	0.3589
	10	15	19
	N	10	10
	average	16.3	22.9
	SD	3.80205	5.36346
	SE	1.20231	1.69607
	GP				Unpaired t test
		GMR>(G4C2)89(H)			P value	0.0195
	biological replicates (n)	GFP-IR	caz-IR		P value summary	*
	1	9	30		Significantly different? (P < 0.05)	Yes
	2	11	16		One- or two-tailed P value?	Two-tailed
	3	9	22		t, df	t=2.565, df=18
	4	18	26		How big is the difference?
	5	17	22		Mean ± SEM of column A	16
	6	17	30		Mean ± SEM of column B	22.1
	7	18	26		Difference between means	6.100 ± 2.378
	8	22	19		95% confidence interval	1.104 to 11.10
	9	21	17		R squared	0.2677
	10	18	13
	N	10	10
	average	16	22.1
	SD	4.69042	5.87745
	SE	1.48324	1.85861
