## Supplemental Data 1 for "FUS regulates RAN translation through modulating the G-quadruplex structure of GGGGCC repeat RNA in *C9orf72*-linked ALS/FTD"

### Sheet: Figure 4—figure supplement 1B
Figure 4—figure supplement 1—source data 1. Statistical data related to Figure 4—figure supplements 1B, 1C, and 1D
Figure 4—figure supplement 1B. Quantification of eye size (average of "GMR>EGFP ,EGFP"=100)
		GMR>EGFP	GMR>(G4C2)89(H)				ANOVA summary
	biological replicates (n)	EGFP	EGFP	caz	FUS line 4		F	246.5
	1	100	53	57	54		P value	<0.0001
	2	99	47	53	59		P value summary	****
	3	101	58	56	66		Are differences among means statistically significant? (P < 0.05)	Yes
	4	104	49	57	62		R square	0.9536
	5	99	52	48	54
	6	96	47	53	55
	7	98	47	60	61		Tukey's multiple comparisons test	Mean Diff.	95% CI of diff.	Significant?	Summary	Adjusted P value
	8	100	50	57	72		GMR>(G4C2)89(H),EGFP vs. GMR>EGFP,EGFP	51	45.44 to 56.56	Yes	****	<0.0001
	9	99	43	59	72		GMR>(G4C2)89(H),EGFP vs. GMR>(G4C2)89(H), caz	-6.6	-12.16 to -1.039	Yes	*	0.0147
	10	105	45	57	57		GMR>(G4C2)89(H),EGFP vs. GMR>(G4C2)89(H), FUS line 4	-12.1	-17.66 to -6.539	Yes	****	<0.0001
	average	100.1	49.1	55.7	61.2
	SD	2.68535	4.35762	3.49762	6.8443
	SE	0.849183	1.378	1.10604	2.16436		Test details	Mean 1	Mean 2	Mean Diff.	SE of diff.	n1	n2	q	DF
							GMR>(G4C2)89(H),EGFP vs. GMR>EGFP,EGFP	100.1	49.1	51	2.065	10	10	34.93	36
							GMR>(G4C2)89(H),EGFP vs. GMR>(G4C2)89(H), caz	49.1	55.7	-6.6	2.065	10	10	4.52	36
							GMR>(G4C2)89(H),EGFP vs. GMR>(G4C2)89(H), FUS line 4	49.1	61.2	-12.1	2.065	10	10	8.287	36

### Sheet: Figure 4—figure supplement 1C
Figure 4—figure supplement 1C. Quantification of eye pigmentation (average of "GMR>EGFP ,EGFP"=100)
		GMR>EGFP	GMR>(G4C2)89(H)				ANOVA summary
	biological replicates (n)	EGFP	EGFP	caz	FUS line 4		F	65.14
	1	97	67	60	72		P value	<0.0001
	2	102	45	51	47		P value summary	****
	3	95	48	52	55		Are differences among means statistically significant? (P < 0.05)	Yes
	4	101	45	49	66		R square	0.8444
	5	104	55	69	56
	6	100	27	69	58
	7	99	29	57	51		Tukey's multiple comparisons test	Mean Diff.	95% CI of diff.	Significant?	Summary	Adjusted P value
	8	102	53	58	79		GMR>(G4C2)89(H),EGFP vs. GMR>EGFP,EGFP	53.8	42.84 to 64.76	Yes	****	<0.0001
	9	100	49	65	79		GMR>(G4C2)89(H),EGFP vs. GMR>(G4C2)89(H), caz	-11.8	-22.76 to -0.8387	Yes	*	0.0308
	10	100	44	50	67		GMR>(G4C2)89(H),EGFP vs. GMR>(G4C2)89(H), FUS line 4	-16.8	-27.76 to -5.839	Yes	**	0.0011
	average	100	46.2	58	63
	SD	2.58199	11.736	7.6449	11.3333
	SE	0.816497	3.71124	2.41753	3.58391		Test details	Mean 1	Mean 2	Mean Diff.	SE of diff.	n1	n2	q	DF
							GMR>(G4C2)89(H),EGFP vs. GMR>EGFP,EGFP	100	46.2	53.8	4.07	10	10	18.69	36
							GMR>(G4C2)89(H),EGFP vs. GMR>(G4C2)89(H), caz	46.2	58	-11.8	4.07	10	10	4.1	36
							GMR>(G4C2)89(H),EGFP vs. GMR>(G4C2)89(H), FUS line 4	46.2	63	-16.8	4.07	10	10	5.838	36

### Sheet: Figure 4—figure supplement 1D
Figure 4—figure supplement 1D. Quantification of eye pigmentation (average of "GMR>EGFP ,EGFP"=100)
		GMR>EGFP	GMR>(G4C2)42				ANOVA summary
	biological replicates (n)	EGFP	EGFP	caz	FUS line 4		F	33.57
	1	97	77	108	94		P value	<0.0001
	2	102	72	99	86		P value summary	****
	3	95	97	111	93		Are differences among means statistically significant? (P < 0.05)	Yes
	4	101	93	104	96		R square	0.7367
	5	104	86	104	100
	6	100	81	106	98		Tukey's multiple comparisons test	Mean Diff.	95% CI of diff.	Significant?	Summary	Adjusted P value
	7	99	83	105	86		GMR>(G4C2)42,EGFP vs. GMR>EGFP,EGFP	16.5	10.13 to 22.87	Yes	****	<0.0001
	8	102	89	111	96		GMR>(G4C2)42,EGFP vs. GMR>(G4C2)42, FUS line 2	-22.4	-28.77 to -16.03	Yes	****	<0.0001
	9	100	75	103	85		GMR>(G4C2)42,EGFP vs. GMR>(G4C2)42, FUS line 3	-9	-15.37 to -2.633	Yes	**	0.0028
	10	100	82	108	91
	average	100	83.5	105.9	92.5
	SD	2.58199	7.91974	3.72529	5.33854		Test details	Mean 1	Mean 2	Mean Diff.	SE of diff.	n1	n2	q	DF
	SE	0.816497	2.50444	1.17804	1.68819		GMR>(G4C2)42,EGFP vs. GMR>EGFP,EGFP	100	83.5	16.5	2.364	10	10	9.871	36
							GMR>(G4C2)42,EGFP vs. GMR>(G4C2)42, FUS line 2	83.5	105.9	-22.4	2.364	10	10	13.4	36
							GMR>(G4C2)42,EGFP vs. GMR>(G4C2)42, FUS line 3	83.5	92.5	-9	2.364	10	10	5.384	36
