## Supplementary material for "FUS regulates RAN translation through modulating the G-quadruplex structure of GGGGCC repeat RNA in *C9orf72*-linked ALS/FTD": Figure 5-source data 1

### Sheet: Figure 4B
Figure 5—source data 2. Statistical data related to Figures 5G.
Figure. 5G. Quantification of GA-Myc fusion protein levels (protein levels at 0nM of FUS or FUS-RRMmut=100)
	10nM				Unpaired t test
	biological replicates (n)	FUS	FUS-RRMmut		P value	0.0156
	1	52.2	121.5		P value summary	*
	2	58.4	86.9		Significantly different? (P < 0.05)	Yes
	3	56.4	91.7		One- or two-tailed P value?	Two-tailed
	N	3	3		t, df	t=4.042, df=4
	average	55.6667	100.033		How big is the difference?
	SD	3.16439	18.745		Mean ± SEM of column A	55.67
	SE	1.82696	10.8224		Mean ± SEM of column B	100
					Difference between means	44.37 ± 10.98
					95% confidence interval	13.89 to 74.84
					R squared	0.8033
	100nM				Unpaired t test
	biological replicates (n)	FUS	FUS-RRMmut		P value	0.0005
	1	5.2	78.4		P value summary	***
	2	1.9	98.3		Significantly different? (P < 0.05)	Yes
	3	1.3	73.2		One- or two-tailed P value?	Two-tailed
	N	3	3		t, df	t=10.39, df=4
	average	2.8	83.3		How big is the difference?
	SD	2.1	13.248		Mean ± SEM of column A	2.8
	SE	1.21244	7.64875		Mean ± SEM of column B	83.3
					Difference between means	80.50 ± 7.744
					95% confidence interval	59.00 to 102.0
					R squared	0.9643
	200nM				Unpaired t test
	biological replicates (n)	FUS	FUS-RRMmut		P value	0.0058
	1	1.6	102.6		P value summary	**
	2	0	60.2		Significantly different? (P < 0.05)	Yes
	3	0	61.9		One- or two-tailed P value?	Two-tailed
	N	3	3		t, df	t=5.362, df=4
	average	0.533333	74.9		How big is the difference?
	SD	0.92376	24.004		Mean ± SEM of column A	0.5333
	SE	0.533333	13.8587		Mean ± SEM of column B	74.9
					Difference between means	74.37 ± 13.87
					95% confidence interval	35.86 to 112.9
					R squared	0.8779
	400nM				Unpaired t test
	biological replicates (n)	FUS	FUS-RRMmut		P value	0.1438
	1	5.4	18.2		P value summary	ns
	2	1.1	10.1		Significantly different? (P < 0.05)	No
	3	0	3.3		One- or two-tailed P value?	Two-tailed
	N	3	3		t, df	t=1.814, df=4
	average	2.16667	10.5333		How big is the difference?
	SD	2.85365	7.45945		Mean ± SEM of column A	2.167
	SE	1.64756	4.30671		Mean ± SEM of column B	10.53
					Difference between means	8.367 ± 4.611
					95% confidence interval	-4.436 to 21.17
					R squared	0.4515
	1000nM				Unpaired t test
	biological replicates (n)	FUS	FUS-RRMmut		P value	0.5727
	1	1.4	4		P value summary	ns
	2	0	0		Significantly different? (P < 0.05)	No
	3	0	0		One- or two-tailed P value?	Two-tailed
	N	3	3		t, df	t=0.6135, df=4
	average	0.466667	1.33333		How big is the difference?
	SD	0.80829	2.3094		Mean ± SEM of column A	0.4667
	SE	0.466667	1.33333		Mean ± SEM of column B	1.333
					Difference between means	0.8667 ± 1.413
					95% confidence interval	-3.055 to 4.789
					R squared	0.08601
