## Supplementary material for "FUS regulates RAN translation through modulating the G-quadruplex structure of GGGGCC repeat RNA in *C9orf72*-linked ALS/FTD": Figure 6-source data 1

### Sheet: Figure 6—source data 1
Figure 6—source data 1. RNA-binding proteins and their cDNA accession numbers screened in the genetic analyses in Figure 6.
Protein	cDNA accession number
ESWR1	NM_005243.4
DDX3X	NM_001356.5
DDX5	NM_001320595.2
DDX17	NM_001098504.2
DHX9	NM_001357.5
DHX36	NM_020865.3
