## Supplementary material for "FUS regulates RAN translation through modulating the G-quadruplex structure of GGGGCC repeat RNA in *C9orf72*-linked ALS/FTD": Figure 6-source data 2

### Sheet: Figure 6B
Figure 6—source data 2. Statistical data related to Figures 6B, 6C, 6D, and 6F.
Figure. 6B. Quantification of eye size (average of "GMR>EGFP, EGFP"=100)
											ANOVA summary
		GMR>EGFP	GMR>(G4C2)89(H)								F	157.2
	biological replicates (n)	EGFP	EGFP	EWSR1	DDX3X	DDX5	DDX17	DHX9	DHX36		P value	<0.0001
	1	102.67	39.7552	61.5134	58.8519	60.5555	53.3397	75.0493	54.6502		P value summary	****
	2	97.6075	37.7949	60.5663	63.4238	55.9945	53.8315	76.2544	48.2869		Are differences among means statistically significant? (P < 0.05)	Yes
	3	94.7709	36.6965	57.9102	55.2136	54.3368	59.2518	68.2753	49.311		R square	0.9386
	4	96.2119	37.2544	57.663	54.507	60.4772	46.7494	79.0835	46.2887
	5	103.591	40.1119	57.7859	58.9005	53.3505	43.2273	70.3802	51.2902
	6	97.7017	37.8313	55.7594	55.5257	54.9272	42.3397	58.1169	51.8441		Tukey's multiple comparisons test	Mean Diff.	95% CI of diff.	Significant?	Summary	Adjusted P Value
	7	103.525	40.0862	62.039	57.2672	54.9447	65.5422	83.3513	48.2707		GMR>(G4C2)89(H), EGFP vs. GMR>EGFP, EGFP	61.4	54.76 to 68.04	Yes	****	<0.0001
	8	95.6536	37.0383	62.0147	58.9492	54.7232	49.3123	83.9255	50.3796		GMR>(G4C2)89(H), EGFP vs. GMR>(G4C2)89(H), EWSR1	-21.9	-28.54 to -15.26	Yes	****	<0.0001
	9	102.304	39.6133	66.9445	61.8039	57.5981	46.7629	77.4866	55.5297		GMR>(G4C2)89(H), EGFP vs. GMR>(G4C2)89(H), DDX3X	-20	-26.64 to -13.36	Yes	****	<0.0001
	10	105.964	41.0306	63.263	63.4089	51.4577	48.7638	83.581	47.1683		GMR>(G4C2)89(H), EGFP vs. GMR>(G4C2)89(H), DDX5	-17	-23.64 to -10.36	Yes	****	<0.0001
	average	100	38.7213	60.5459	58.7852	55.8366	50.9121	75.5504	50.302		GMR>(G4C2)89(H), EGFP vs. GMR>(G4C2)89(H), DDX17	-12.1	-18.74 to -5.463	Yes	****	<0.0001
	SD	4.01275	1.55379	3.32388	3.26667	2.93253	7.24389	8.13805	3.06762		GMR>(G4C2)89(H), EGFP vs.GMR>(G4C2)89(H), DHX9	-36.6	-43.24 to -29.96	Yes	****	<0.0001
	SE	1.26894	0.491351	1.0511	1.03301	0.927349	2.29072	2.57348	0.970067		GMR>(G4C2)89(H), EGFP vs. GMR>(G4C2)89(H), DHX36	-11.4	-18.04 to -4.763	Yes	****	<0.0001
											Test details	Mean 1	Mean 2	Mean Diff.	SE of diff.	n1	n2	q	DF
											GMR>(G4C2)89(H), EGFP vs. GMR>EGFP, EGFP	100.2	38.8	61.4	2.126	10	10	40.84	72
											GMR>(G4C2)89(H), EGFP vs. GMR>(G4C2)89(H), EWSR1	38.8	60.7	-21.9	2.126	10	10	14.57	72
											GMR>(G4C2)89(H), EGFP vs. GMR>(G4C2)89(H), DDX3X	38.8	58.8	-20	2.126	10	10	13.3	72
											GMR>(G4C2)89(H), EGFP vs. GMR>(G4C2)89(H), DDX5	38.8	55.8	-17	2.126	10	10	11.31	72
											GMR>(G4C2)89(H), EGFP vs. GMR>(G4C2)89(H), DDX17	38.8	50.9	-12.1	2.126	10	10	8.048	72
											GMR>(G4C2)89(H), EGFP vs.GMR>(G4C2)89(H), DHX9	38.8	75.4	-36.6	2.126	10	10	24.34	72
											GMR>(G4C2)89(H), EGFP vs. GMR>(G4C2)89(H), DHX36	38.8	50.2	-11.4	2.126	10	10	7.583	72

### Sheet: Figure 6C
Figure. 6C. Quantification of eye pigmentation (average of "GMR>EGFP, EGFP"=100)
											ANOVA summary
		GMR>EGFP	GMR>(G4C2)89(H)								F	535.9
	biological replicates (n)	EGFP	EGFP	EWSR1	DDX3X	DDX5	DDX17	DHX9	DHX36		P value	<0.0001
	1	91.5848	31.9568	33.6842	41.0256	44.9123	45.3441	52.6856	44.4804		P value summary	****
	2	102.539	34.9798	34.1161	44.9123	47.9352	47.9352	56.5722	42.3212		Are differences among means statistically significant? (P < 0.05)	Yes
	3	97.4286	33.6842	34.9798	38.8664	46.2078	43.1849	52.6856	38.0027		R square	0.9812
	4	101.86	32.3887	38.0027	44.4804	43.6167	38.0027	49.2308	38.8664
	5	100.153	32.8205	34.9798	49.6626	47.0715	34.9798	51.8219	40.1619
	6	103.48	34.1161	33.6842	41.0256	43.6167	39.7301	50.5263	44.9123		Tukey's multiple comparisons test	Mean Diff.	95% CI of diff.	Significant?	Summary	Adjusted P Value
	7	99.9005	34.9798	32.8205	41.8893	38.0027	44.9123	56.5722	41.0256		GMR>(G4C2)89(H), EGFP vs. GMR>EGFP, EGFP	66.8	62.69 to 70.91	Yes	****	<0.0001
	8	99.8072	34.1161	32.3887	44.4804	42.753	45.776	57.8678	44.4804		GMR>(G4C2)89(H), EGFP vs. GMR>(G4C2)89(H), EWSR1	-1	-5.111 to 3.111	No	ns	0.9946
	9	98.5876	35.4116	32.8205	41.0256	39.2983	41.0256	50.5263	40.5938		GMR>(G4C2)89(H), EGFP vs. GMR>(G4C2)89(H), DDX3X	-9.8	-13.91 to -5.689	Yes	****	<0.0001
	10	104.66	28.9339	34.5479	43.6167	44.9123	44.0486	52.6856	41.4575		GMR>(G4C2)89(H), EGFP vs. GMR>(G4C2)89(H), DDX5	-10.6	-14.71 to -6.489	Yes	****	<0.0001
	average	100	33.3387	34.2024	43.0985	43.8327	42.4939	53.1174	41.6302		GMR>(G4C2)89(H), EGFP vs. GMR>(G4C2)89(H), DDX17	-9.2	-13.31 to -5.089	Yes	****	<0.0001
	SD	3.70023	1.92914	1.61327	3.03184	3.18158	3.99548	2.92894	2.40185		GMR>(G4C2)89(H), EGFP vs.GMR>(G4C2)89(H), DHX9	-20.1	-24.21 to -15.99	Yes	****	<0.0001
	SE	1.17011	0.610048	0.510159	0.958752	1.0061	1.26348	0.926213	0.75953		GMR>(G4C2)89(H), EGFP vs. GMR>(G4C2)89(H), DHX36	-8.2	-12.31 to -4.089	Yes	****	<0.0001
											Test details	Mean 1	Mean 2	Mean Diff.	SE of diff.	n1	n2	q	DF
											GMR>(G4C2)89(H), EGFP vs. GMR>EGFP, EGFP	100.1	33.3	66.8	1.317	10	10	71.74	72
											GMR>(G4C2)89(H), EGFP vs. GMR>(G4C2)89(H), EWSR1	33.3	34.3	-1	1.317	10	10	1.074	72
											GMR>(G4C2)89(H), EGFP vs. GMR>(G4C2)89(H), DDX3X	33.3	43.1	-9.8	1.317	10	10	10.52	72
											GMR>(G4C2)89(H), EGFP vs. GMR>(G4C2)89(H), DDX5	33.3	43.9	-10.6	1.317	10	10	11.38	72
											GMR>(G4C2)89(H), EGFP vs. GMR>(G4C2)89(H), DDX17	33.3	42.5	-9.2	1.317	10	10	9.88	72
											GMR>(G4C2)89(H), EGFP vs.GMR>(G4C2)89(H), DHX9	33.3	53.4	-20.1	1.317	10	10	21.59	72
											GMR>(G4C2)89(H), EGFP vs. GMR>(G4C2)89(H), DHX36	33.3	41.5	-8.2	1.317	10	10	8.806	72

### Sheet: Figure 6D
Figure. 6D. Expression levels of (G4C2)89 RNA [(G4C2)89/gal4] (average of "GMR>(G4C2)89(H), EGFP"=100)
										ANOVA summary
		GMR>(G4C2)89(H)								F	7.215
	biological replicates (n)	EGFP	EWSR1	DDX3X	DDX5	DDX17	DHX9	DHX36		P value	0.0001
	1	101.398	69.6335	89.2323	77.1446	73.6898	58.3502	55.122		P value summary	***
	2	78.2021	94.3484	88.8218	80.6155	92.7411	56.2559	61.9484		Are differences among means statistically significant? (P < 0.05)	Yes
	3	119.437	95.5957	75.2904	75.898	87.1827	59.816	66.4561		R square	0.6072
	4	102.325	105.07	122.248	113.313	90.2944	49.7691	85.2161
	5	98.6384	118.325	124.154	91.6356	99.8815	49.8835	67.33
	average	100	96.5945	99.9493	87.7214	88.7579	54.8149	67.2145		Tukey's multiple comparisons test	Mean Diff.	95% CI of diff.	Significant?	Summary	Adjusted P Value
	SD	14.6814	17.8674	21.965	15.5917	9.63704	4.72664	11.1648		GMR>(G4C2)89(H), EGFP vs. GMR>(G4C2)89(H), EWSR1	3.2	-25.97 to 32.37	No	ns	0.9998
	SE	6.56571	7.99055	9.82303	6.97284	4.30981	2.11382	4.99304		GMR>(G4C2)89(H), EGFP vs. GMR>(G4C2)89(H), DDX3X	0	-29.17 to 29.17	No	ns	>0.9999
										GMR>(G4C2)89(H), EGFP vs. GMR>(G4C2)89(H), DDX5	12	-17.17 to 41.17	No	ns	0.844
										GMR>(G4C2)89(H), EGFP vs. GMR>(G4C2)89(H), DDX17	11	-18.17 to 40.17	No	ns	0.8898
										GMR>(G4C2)89(H), EGFP vs.GMR>(G4C2)89(H), DHX9	45	15.83 to 74.17	Yes	***	0.0007
										GMR>(G4C2)89(H), EGFP vs. GMR>(G4C2)89(H), DHX36	32.8	3.625 to 61.97	Yes	*	0.0199
										Test details	Mean 1	Mean 2	Mean Diff.	SE of diff.	n1	n2	q	DF
										GMR>(G4C2)89(H), EGFP vs. GMR>(G4C2)89(H), EWSR1	99.8	96.6	3.2	9.197	5	5	0.492	28
										GMR>(G4C2)89(H), EGFP vs. GMR>(G4C2)89(H), DDX3X	99.8	99.8	0	9.197	5	5	0	28
										GMR>(G4C2)89(H), EGFP vs. GMR>(G4C2)89(H), DDX5	99.8	87.8	12	9.197	5	5	1.845	28
										GMR>(G4C2)89(H), EGFP vs. GMR>(G4C2)89(H), DDX17	99.8	88.8	11	9.197	5	5	1.691	28
										GMR>(G4C2)89(H), EGFP vs.GMR>(G4C2)89(H), DHX9	99.8	54.8	45	9.197	5	5	6.919	28
										GMR>(G4C2)89(H), EGFP vs. GMR>(G4C2)89(H), DHX36	99.8	67	32.8	9.197	5	5	5.044	28

### Sheet: Figure 6F
Figure. 6F. Immunohistochemical analyses of poly(GA) in the eye imaginal discs stained with anti-GA antibody
	GA							ANOVA summary
		GMR>(G4C2)89(H)						F	54.94
	biological replicates (n)	EGFP	EWSR1	DDX3X	DDX5	DDX17		P value	<0.0001
	1	17	7	5	14	18		P value summary	****
	2	18	11	3	14	12		Significant diff. among means (P < 0.05)?	Yes
	3	21	5	3	13	12		R squared	0.83
	4	21	7	3	11	14
	5	25	5	8	16	19
	6	28	7	6	15	11		Tukey's multiple comparisons test	Mean Diff.	95% CI of diff.	Significant?	Summary	Adjusted P Value
	7	20	9	6	11	13		(G4C2)89(H), EGFP vs. (G4C2)89(H), EWSR1	14.1	10.70 to 17.50	Yes	****	<0.0001
	8	21	12	8	15	10		(G4C2)89(H), EGFP vs. (G4C2)89(H), DDX3X	15.9	12.50 to 19.30	Yes	****	<0.0001
	9	22	5	9	11	14		(G4C2)89(H), EGFP vs. (G4C2)89(H), DDX5	7.9	4.504 to 11.30	Yes	****	<0.0001
	10	24	8	7	18	15		(G4C2)89(H), EGFP vs. (G4C2)89(H), DDX17	7.9	4.504 to 11.30	Yes	****	<0.0001
	N	10	10	10	10	10
	average	21.7	7.6	5.8	13.8	13.8
	SD	3.26769	2.45855	2.25093	2.34758	2.89828		Test details	Mean 1	Mean 2	Mean Diff.	SE of diff.	n1	n2	q	DF
	SE	1.03333	0.77746	0.711805	0.742369	0.916515		(G4C2)89(H), EGFP vs. (G4C2)89(H), EWSR1	21.7	7.6	14.1	1.195	10	10	16.69	45
								(G4C2)89(H), EGFP vs. (G4C2)89(H), DDX3X	21.7	5.8	15.9	1.195	10	10	18.82	45
								(G4C2)89(H), EGFP vs. (G4C2)89(H), DDX5	21.7	13.8	7.9	1.195	10	10	9.349	45
								(G4C2)89(H), EGFP vs. (G4C2)89(H), DDX17	21.7	13.8	7.9	1.195	10	10	9.349	45
