## Supplementary file 1 for "FUS regulates RAN translation through modulating the G-quadruplex structure of GGGGCC repeat RNA in *C9orf72*-linked ALS/FTD"

### Sheet: Supplementary file 1
Supplementary file 1. Full genotypes of the fly lines and their cultured temperatures.
Figure	Name	Genotype	Temperature
1A-1E	(G4C2)89(H), EGFP	w* GMR-Gal4/w1118; UAS-EGFP/+; UAS-(G4C2)89(H)/+	23 ˚C
	(G4C2)89(H), FUS	w* GMR-Gal4/w1118; UAS-FUS/+; UAS-(G4C2)89(H)/+	23 ˚C
	(G4C2)89(H), IGF2BP1	w* GMR-Gal4/w1118; UAS-IGF2BP1/+; UAS-(G4C2)89(H)/+	23 ˚C
	(G4C2)89(H), hnRNPA2B1	w* GMR-Gal4/w1118; UAS-hnRNPA2B1/+; UAS-(G4C2)89(H)/+	23 ˚C
	(G4C2)89(H), hnRNPR	w* GMR-Gal4/w1118; UAS-hnRNPR/+; UAS-(G4C2)89(H)/+	23 ˚C
	(G4C2)89(H), SAFB2	w* GMR-Gal4/w1118; UAS-SAFB2/+; UAS-(G4C2)89(H)/+	23 ˚C
	(G4C2)89(H), SF3B3	w* GMR-Gal4/w1118; UAS-SF3B3/+; UAS-(G4C2)89(H)/+	23 ˚C
	(G4C2)89(H), hnRNPA1	w* GMR-Gal4/w1118; UAS-hnRNPA1/+; UAS-(G4C2)89(H)/+	23 ˚C
	(G4C2)89(H), hnRNPL	w* GMR-Gal4/w1118; UAS-hnRNPL/+; UAS-(G4C2)89(H)/+	23 ˚C
	(G4C2)89(H), DHX30	w* GMR-Gal4/w1118; UAS-DHX30/+; UAS-(G4C2)89(H)/+	23 ˚C
	(G4C2)89(H), SAFB	w* GMR-Gal4/w1118; UAS-SAFB/+; UAS-(G4C2)89(H)/+	23 ˚C
	(G4C2)89(H), DHX15	w* GMR-Gal4/w1118; UAS-DHX15/+; UAS-(G4C2)89(H)/+	23 ˚C
	(G4C2)89(H), ILF2	w* GMR-Gal4/w1118; UAS-ILF2/+; UAS-(G4C2)89(H)/+	23 ˚C
	(G4C2)89(H), DDX21	w* GMR-Gal4/w1118; UAS-DDX21/+; UAS-(G4C2)89(H)/+	23 ˚C
	(G4C2)89(H), TDP-43	w* GMR-Gal4/w1118; UAS-TDP-43/+; UAS-(G4C2)89(H)/+	23 ˚C
	(G4C2)89(H), hnRNPK	w* GMR-Gal4/w1118; UAS-hnRNPK/+; UAS-(G4C2)89(H)/+	23 ˚C
	(G4C2)89(H), SFPQ	w* GMR-Gal4/w1118; UAS-SFPQ/+; UAS-(G4C2)89(H)/+	23 ˚C
	(G4C2)89(H), ILF3	w* GMR-Gal4/w1118; UAS-ILF3/+; UAS-(G4C2)89(H)/+	23 ˚C
	(G4C2)89(H), NONO	w* GMR-Gal4/w1118; UAS-NONO/+; UAS-(G4C2)89(H)/+	23 ˚C
	(G4C2)89(H), ELAVL1	w* GMR-Gal4/w1118; UAS-ELAVL1/+; UAS-(G4C2)89(H)/+	23 ˚C
	(G4C2)42, EGFP	w* GMR-Gal4/w1118; UAS-(G4C2)42/UAS-EGFP	23 ˚C
	(G4C2)42, FUS	w* GMR-Gal4/w1118; UAS-(G4C2)42/UAS-FUS	23 ˚C
	(G4C2)42, IGF2BP1	w* GMR-Gal4/w1118; UAS-(G4C2)42/UAS-IGF2BP1	23 ˚C
	(G4C2)42, hnRNPA2B1	w* GMR-Gal4/w1118; UAS-(G4C2)42/UAS-hnRNPA2B1	23 ˚C
	(G4C2)42, hnRNPR	w* GMR-Gal4/w1118; UAS-(G4C2)42/UAS-hnRNPR	23 ˚C
	(G4C2)42, SAFB2	w* GMR-Gal4/w1118; UAS-(G4C2)42/UAS-SAFB2	23 ˚C
	(G4C2)42, SF3B3	w* GMR-Gal4/w1118; UAS-(G4C2)42/UAS-SF3B3	23 ˚C
	(G4C2)42, hnRNPA1	w* GMR-Gal4/w1118; UAS-(G4C2)42/UAS-hnRNPA1	23 ˚C
	(G4C2)42, hnRNPL	w* GMR-Gal4/w1118; UAS-(G4C2)42/UAS-hnRNPL	23 ˚C
	(G4C2)42, DHX30	w* GMR-Gal4/w1118; UAS-(G4C2)42/UAS-DHX30	23 ˚C
	(G4C2)42, SAFB	w* GMR-Gal4/w1118; UAS-(G4C2)42/UAS-SAFB	23 ˚C
	(G4C2)42, DHX15	w* GMR-Gal4/w1118; UAS-(G4C2)42/UAS-DHX15	23 ˚C
	(G4C2)42, ILF2	w* GMR-Gal4/w1118; UAS-(G4C2)42/UAS-ILF2	23 ˚C
	(G4C2)42, DDX21	w* GMR-Gal4/w1118; UAS-(G4C2)42/UAS-DDX21	23 ˚C
	(G4C2)42, TDP-43	w* GMR-Gal4/w1118; UAS-(G4C2)42/UAS-TDP-43	23 ˚C
	(G4C2)42, hnRNPK	w* GMR-Gal4/w1118; UAS-(G4C2)42/UAS-hnRNPK	23 ˚C
	(G4C2)42, SFPQ	w* GMR-Gal4/w1118; UAS-(G4C2)42/UAS-SFPQ	23 ˚C
	(G4C2)42, ILF3	w* GMR-Gal4/w1118; UAS-(G4C2)42/UAS-ILF3	23 ˚C
	(G4C2)42, NONO	w* GMR-Gal4/w1118; UAS-(G4C2)42/UAS-NONO	23 ˚C
	(G4C2)42, ELAVL1	w* GMR-Gal4/w1118; UAS-(G4C2)42/UAS-ELAVL1	23 ˚C
	EGFP, EGFP	w* GMR-Gal4/w1118; UAS-EGFP/UAS-EGFP	23 ˚C
	EGFP, FUS	w* GMR-Gal4/w1118; UAS-EGFP/UAS-FUS	23 ˚C
	EGFP, IGF2BP1	w* GMR-Gal4/w1118; UAS-EGFP/UAS-IGF2BP1	23 ˚C
	EGFP, hnRNPA2B1	w* GMR-Gal4/w1118; UAS-EGFP/UAS-hnRNPA2B1	23 ˚C
	EGFP, hnRNPR	w* GMR-Gal4/w1118; UAS-EGFP/UAS-hnRNPR	23 ˚C
	EGFP, SAFB2	w* GMR-Gal4/w1118; UAS-EGFP/UAS-SAFB2	23 ˚C
	EGFP, SF3B3	w* GMR-Gal4/w1118; UAS-EGFP/UAS-SF3B3	23 ˚C
	EGFP, hnRNPA1	w* GMR-Gal4/w1118; UAS-EGFP/UAS-hnRNPA1	23 ˚C
	EGFP, hnRNPL	w* GMR-Gal4/w1118; UAS-EGFP/UAS-hnRNPL	23 ˚C
	EGFP, DHX30	w* GMR-Gal4/w1118; UAS-EGFP/UAS-DHX30	23 ˚C
	EGFP, SAFB	w* GMR-Gal4/w1118; UAS-EGFP/UAS-SAFB	23 ˚C
	EGFP, DHX15	w* GMR-Gal4/w1118; UAS-EGFP/UAS-DHX15	23 ˚C
	EGFP, ILF2	w* GMR-Gal4/w1118; UAS-EGFP/UAS-ILF2	23 ˚C
	EGFP, DDX21	w* GMR-Gal4/w1118; UAS-EGFP/UAS-DDX21	23 ˚C
	EGFP, TDP-43	w* GMR-Gal4/w1118; UAS-EGFP/UAS-TDP-43	23 ˚C
	EGFP, hnRNPK	w* GMR-Gal4/w1118; UAS-EGFP/UAS-hnRNPK	23 ˚C
	EGFP, SFPQ	w* GMR-Gal4/w1118; UAS-EGFP/UAS-SFPQ	23 ˚C
	EGFP, ILF3	w* GMR-Gal4/w1118; UAS-EGFP/UAS-ILF3	23 ˚C
	EGFP, NONO	w* GMR-Gal4/w1118; UAS-EGFP/UAS-NONO	23 ˚C
	EGFP, ELAVL1	w* GMR-Gal4/w1118; UAS-EGFP/UAS-ELAVL1	23 ˚C
2A	(G4C2)89(H), EGFP	w* GMR-Gal4/w1118; UAS-EGFP/+; UAS-(G4C2)89(H)/+	23 ˚C
	(G4C2)89(H), FUS	w* GMR-Gal4/w1118; UAS-FUS/+; UAS-(G4C2)89(H)/+	23 ˚C
	(G4C2)89(H), FUS-RRMmut	w* GMR-Gal4/w1118;; UAS-(G4C2)89(H)/UAS-FUS-RRMmut	23 ˚C
	EGFP, EGFP	w* GMR-Gal4/w1118; UAS-EGFP/UAS-EGFP	23 ˚C
	EGFP, FUS	w* GMR-Gal4/w1118; UAS-EGFP/UAS-FUS	23 ˚C
	EGFP, FUS-RRMmut	w* GMR-Gal4/w1118; UAS-EGFP/+; UAS-FUS-RRMmut/+	23 ˚C
2B and 2C	EGFP, EGFP	w* GMR-Gal4/w1118; UAS-EGFP/UAS-EGFP	23 ˚C
	(G4C2)89(H), EGFP	w* GMR-Gal4/w1118; UAS-EGFP/+; UAS-(G4C2)89(H)/+	23 ˚C
	(G4C2)89(H), FUS	w* GMR-Gal4/w1118; UAS-FUS/+; UAS-(G4C2)89(H)/+	23 ˚C
	(G4C2)89(H), FUS-RRMmut	w* GMR-Gal4/w1118;; UAS-(G4C2)89(H)/UAS-FUS-RRMmut	23 ˚C
2D	(G4C2)42, EGFP	w* GMR-Gal4/w1118; UAS-(G4C2)42/UAS-EGFP	25 ˚C
	(G4C2)42, FUS	w* GMR-Gal4/w1118; UAS-(G4C2)42/UAS-FUS	25 ˚C
	(G4C2)42, FUS-RRMmut	w* GMR-Gal4/w1118; UAS-(G4C2)42/+; UAS-FUS-RRMmut	25 ˚C
2E	(G4C2)42+EGFP	w1118/w1118; UAS-(G4C2)42/UAS-EGFP; elav-GeneSwitch/+	25 ˚C
	(G4C2)42+FUS	w1118/w1118; UAS-(G4C2)42/UAS-FUS; elav-GeneSwitch/+	25 ˚C
	EGFP+FUS	w1118/w1118; UAS-EGFP/UAS-FUS; elav-GeneSwitch/+	25 ˚C
3A and 3D	GMR×2 >(G4C2)89(H), EGFP	w* GMR-Gal4/w* GMR-Gal4; UAS-EGFP/+; UAS-(G4C2)89(H)/+	25 ˚C
	GMR×2 >(G4C2)89(H), FUS	w* GMR-Gal4/w* GMR-Gal4; UAS-FUS/+; UAS-(G4C2)89(H)/+	25 ˚C
	GMR×2 >(G4C2)89(H), FUS-RRMmut	w* GMR-Gal4/w* GMR-Gal4;; UAS-(G4C2)89(H)/UAS-FUS-RRMmut	25 ˚C
3B and 3E	(G4C2)89(H), EGFP	w* GMR-Gal4/w* GMR-Gal4; UAS-EGFP/+; UAS-(G4C2)89(H)/+	25 ˚C
	(G4C2)89(H), FUS	w* GMR-Gal4/w* GMR-Gal4; UAS-FUS/+; UAS-(G4C2)89(H)/+	25 ˚C
	(G4C2)89(H), FUS-RRMmut	w* GMR-Gal4/w* GMR-Gal4;; UAS-(G4C2)89(H)/UAS-FUS-RRMmut	25 ˚C
3C	(G4C2)89(H), EGFP	w* GMR-Gal4/w1118; UAS-EGFP/+; UAS-(G4C2)89(H)/+	23 ˚C
	(G4C2)89(H), FUS	w* GMR-Gal4/w1118; UAS-FUS/+; UAS-(G4C2)89(H)/+	23 ˚C
	(G4C2)89(H), FUS-RRMmut	w* GMR-Gal4/w1118;; UAS-(G4C2)89(H)/UAS-FUS-RRMmut	23 ˚C
3F	(G4C2)9	w* GMR-Gal4/w1118; UAS-(G4C2)9/+	25 ˚C
	(G4C2)89(H), EGFP	w* GMR-Gal4/w1118; UAS-EGFP/+; UAS-(G4C2)89(H)/+	25 ˚C
	(G4C2)89(H), FUS	w* GMR-Gal4/w1118; UAS-FUS/+; UAS-(G4C2)89(H)/+	25 ˚C
	(G4C2)89(H), FUS-RRMmut	w* GMR-Gal4/w1118;; UAS-(G4C2)89(H)/UAS-FUS-RRMmut	25 ˚C
3G	GMR-GAL4, no UAS	w* GMR-Gal4/w1118; +/+; +/+	23 ˚C
	GMR-GAL4, EGFP, EGFP	w* GMR-Gal4/w1118; UAS-EGFP/UAS-EGFP; +/+	23 ˚C
	GMR-GAL4, LDS-(G4C2)44GR-GFP, DsRed	w* GMR-Gal4/w1118; +/+; UAS-LDS-(G4C2)44GR-GFP/UAS-DsRed	23 ˚C
	GMR-GAL4, LDS-(G4C2)44GR-GFP, FUS	w* GMR-Gal4/w1118; UAS-FUS/+; UAS-LDS-(G4C2)44GR-GFP/+	23 ˚C
	GMR-GAL4, LDS-(G4C2)44GR-GFP, FUS-RRMmut	w* GMR-Gal4/w1118; +/+; UAS-LDS-(G4C2)44GR-GFP/UAS-FUS-RRMmut	23 ˚C
3H and 3I	LDS-(G4C2)44GR-GFP, DsRed	w* GMR-Gal4/w1118; +/+; UAS-LDS-(G4C2)44GR-GFP/UAS-DsRed	23 ˚C
	LDS-(G4C2)44GR-GFP, FUS	w* GMR-Gal4/w1118; UAS-FUS/+; UAS-LDS-(G4C2)44GR-GFP/+	23 ˚C
	LDS-(G4C2)44GR-GFP, FUS-RRMmut	w* GMR-Gal4/w1118; +/+; UAS-LDS-(G4C2)44GR-GFP/UAS-FUS-RRMmut	23 ˚C
4A	(G4C2)89(H), GFP-IR	w* GMR-Gal4/w1118;; UAS-(G4C2)89(H)/UAS-GFP-IR	23 ˚C
	(G4C2)89(H), caz-IR	w* GMR-Gal4/w1118; UAS-caz-IR/+; UAS-(G4C2)89(H)/+	23 ˚C
	EGFP, GFP-IR	w* GMR-Gal4/w1118; UAS-EGFP/+; UAS-GFP-IR/+	23 ˚C
	EGFP, caz-IR	w* GMR-Gal4/w1118; UAS-EGFP/UAS-caz-IR	23 ˚C
4B	EGFP, GFP-IR	w* GMR-Gal4/w1118; UAS-EGFP/+; UAS-GFP-IR/+	23 ˚C
	(G4C2)89(H), GFP-IR	w* GMR-Gal4/w1118;; UAS-(G4C2)89(H)/UAS-GFP-IR	23 ˚C
	(G4C2)89(H), caz-IR	w* GMR-Gal4/w1118; UAS-caz-IR/+; UAS-(G4C2)89(H)/+	23 ˚C
4C	(G4C2)89(H), +/+	w* GMR-Gal4/y w67c23;; UAS-(G4C2)89(H)/+	23 ˚C
	(G4C2)89(H), caz2/+	w* GMR-Gal4/y w67c23 caz2;; UAS-(G4C2)89(H)/+	23 ˚C
	EGFP, +/+	w* GMR-Gal4/y w67c23; UAS-EGFP/+	23 ˚C
	EGFP, caz2/+	w* GMR-Gal4/y w67c23 caz2; UAS-EGFP/+	23 ˚C
4D	EGFP, +/+	w* GMR-Gal4/y w67c23; UAS-EGFP/+	23 ˚C
	(G4C2)89(H), +/+	w* GMR-Gal4/y w67c23;; UAS-(G4C2)89(H)/+	23 ˚C
	(G4C2)89(H), caz2/+	w* GMR-Gal4/y w67c23 caz2;; UAS-(G4C2)89(H)/+	23 ˚C
4E-4G	(G4C2)89(H), GFP-IR	w* GMR-Gal4/w1118;; UAS-(G4C2)89(H)/UAS-GFP-IR	23 ˚C
	(G4C2)89(H), caz-IR	w* GMR-Gal4/w1118; UAS-caz-IR/+; UAS-(G4C2)89(H)/+	23 ˚C
4H and 4I	GMR×2 >(G4C2)89(H), GFP-IR	w* GMR-Gal4/w* GMR-Gal4;; UAS-(G4C2)89(H)/UAS-GFP-IR	23 ˚C
	GMR×2 >(G4C2)89(H), caz-IR	w* GMR-Gal4/w* GMR-Gal4; UAS-caz-IR/+; UAS-(G4C2)89(H)/+	23 ˚C
6A-6D	(G4C2)89(H), EGFP	w* GMR-Gal4/w1118; UAS-EGFP/+; UAS-(G4C2)89(H)/+	23 ˚C
	(G4C2)89(H), EWSR1	w* GMR-Gal4/w1118;; UAS-(G4C2)89(H)/UAS-EWSR1	23 ˚C
	(G4C2)89(H), DDX3X	w* GMR-Gal4/w1118; UAS-DDX3X/+; UAS-(G4C2)89(H)/+	23 ˚C
	(G4C2)89(H), DDX5	w* GMR-Gal4/w1118; UAS-DDX5/+; UAS-(G4C2)89(H)/+	23 ˚C
	(G4C2)89(H), DDX17	w* GMR-Gal4/w1118; UAS-DDX17/+; UAS-(G4C2)89(H)/+	23 ˚C
	(G4C2)89(H), DHX9	w* GMR-Gal4/w1118; UAS-DHX9/+; UAS-(G4C2)89(H)/+	23 ˚C
	(G4C2)89(H), DHX36	w* GMR-Gal4/w1118; UAS-DHX36/+; UAS-(G4C2)89(H)/+	23 ˚C
	EGFP, EGFP	w* GMR-Gal4/w1118; UAS-EGFP/UAS-EGFP	23 ˚C
	EGFP, EWSR1	w* GMR-Gal4/w1118; UAS-EGFP/+; UAS-EWSR1/+	23 ˚C
	EGFP, DDX3X	w* GMR-Gal4/w1118; UAS-EGFP/UAS-DDX3X	23 ˚C
	EGFP, DDX5	w* GMR-Gal4/w1118; UAS-EGFP/UAS-DDX5	23 ˚C
	EGFP, DDX17	w* GMR-Gal4/w1118; UAS-EGFP/UAS-DDX17	23 ˚C
	EGFP, DHX9	w* GMR-Gal4/w1118; UAS-EGFP/UAS-DHX9	23 ˚C
	EGFP, DHX36	w* GMR-Gal4/w1118; UAS-EGFP/UAS-DHX36	23 ˚C
6E	GMR×2 >(G4C2)89(H), EGFP	w* GMR-Gal4/w* GMR-Gal4; UAS-EGFP/+; UAS-(G4C2)89(H)/+	25 ˚C
	GMR×2 >(G4C2)89(H), EWSR1	w* GMR-Gal4/w* GMR-Gal4;; UAS-(G4C2)89(H)/UAS-EWSR1	25 ˚C
	GMR×2 >(G4C2)89(H), DDX3X	w* GMR-Gal4/w* GMR-Gal4; UAS-DDX3X/+; UAS-(G4C2)89(H)/+	23 ˚C
	GMR×2 >(G4C2)89(H), DDX5	w* GMR-Gal4/w* GMR-Gal4; UAS-DDX5/+; UAS-(G4C2)89(H)/+	23 ˚C
	GMR×2 >(G4C2)89(H), DDX17	w* GMR-Gal4/w* GMR-Gal4/w1118; UAS-DDX17/+; UAS-(G4C2)89(H)/+	23 ˚C
6F	(G4C2)89(H), EGFP	w* GMR-Gal4/w* GMR-Gal4; UAS-EGFP/+; UAS-(G4C2)89(H)/+	25 ˚C
	(G4C2)89(H), EWSR1	w* GMR-Gal4/w* GMR-Gal4;; UAS-(G4C2)89(H)/UAS-EWSR1	25 ˚C
	(G4C2)89(H), DDX3X	w* GMR-Gal4/w* GMR-Gal4; UAS-DDX3X/+; UAS-(G4C2)89(H)/+	25 ˚C
	(G4C2)89(H), DDX5	w* GMR-Gal4/w* GMR-Gal4; UAS-DDX5/+; UAS-(G4C2)89(H)/+	25 ˚C
	(G4C2)89(H), DDX17	w* GMR-Gal4/w* GMR-Gal4/w1118; UAS-DDX17/+; UAS-(G4C2)89(H)/+	25 ˚C
Figure 1—figure supplement 1B	(G4C2)9	w* GMR-Gal4/w1118; UAS-(G4C2)9/+	23 ˚C
	(G4C2)42	w* GMR-Gal4/w1118; UAS-(G4C2)42/+	23 ˚C
	(G4C2)89(L)	w* GMR-Gal4/w1118;; UAS-(G4C2)89(L)/+	23 ˚C
	(G4C2)89(H)	w* GMR-Gal4/w1118;; UAS-(G4C2)89(H)/+	23 ˚C
Figure 1—figure supplement 1C	(G4C2)9	w* GMR-Gal4/w1118; UAS-(G4C2)9/+	25 ˚C
	(G4C2)42	w* GMR-Gal4/w1118; UAS-(G4C2)42/+	25 ˚C
	(G4C2)89(L)	w* GMR-Gal4/w1118;; UAS-(G4C2)89(L)/+	25 ˚C
	(G4C2)89(H)	w* GMR-Gal4/w1118;; UAS-(G4C2)89(H)/+	25 ˚C
Figure 1—figure supplement 1D	(G4C2)9	w*/w1118; elav-Gal4/UAS-(G4C2)9	25 ˚C
	(G4C2)42	w*/w1118; elav-Gal4/UAS-(G4C2)42	25 ˚C
	(G4C2)89(L)	w*/w1118; elav-Gal4/+; UAS-(G4C2)89(L)/+	25 ˚C
	(G4C2)89(H)	w*/w1118; elav-Gal4/+; UAS-(G4C2)89(H)/+ (lethal)	25 ˚C
Figure 1—figure supplement 1E and 1F	GMR×2 >(G4C2)89(H)×2	w* GMR-Gal4/w* GMR-Gal4;; UAS-(G4C2)89(H)/UAS-(G4C2)89(H)	25 ˚C
	GMR×2 >(G4C2)9×2	w* GMR-Gal4/w* GMR-Gal4; UAS-(G4C2)9/UAS-(G4C2)9	25 ˚C
Figure 1—figure supplement 2A	(G4C2)89(H), EGFP	w* GMR-Gal4/w1118; UAS-EGFP/+; UAS-(G4C2)89(H)/+	23 ˚C
	(G4C2)89(H), FUS-2	w* GMR-Gal4/w1118; UAS-FUS-2/+; UAS-(G4C2)89(H)/+	23 ˚C
	(G4C2)89(H), FUS-3	w* GMR-Gal4/w1118; UAS-FUS-3/+; UAS-(G4C2)89(H)/+	23 ˚C
	(G4C2)42, EGFP	w* GMR-Gal4/w1118; UAS-(G4C2)42/UAS-EGFP	23 ˚C
	(G4C2)42, FUS-2	w* GMR-Gal4/w1118; UAS-(G4C2)42/UAS-FUS-2	23 ˚C
	(G4C2)42, FUS-3	w* GMR-Gal4/w1118; UAS-(G4C2)42/UAS-FUS-3	23 ˚C
	EGFP, EGFP	w* GMR-Gal4/w1118; UAS-EGFP/UAS-EGFP	23 ˚C
	EGFP, FUS-2	w* GMR-Gal4/w1118; UAS-EGFP/UAS-FUS-2	23 ˚C
	EGFP, FUS-3	w* GMR-Gal4/w1118; UAS-EGFP/UAS-FUS-3	23 ˚C
Figure 1—figure supplement 2B and 2C	EGFP, EGFP	w* GMR-Gal4/w1118; UAS-EGFP/UAS-EGFP	23 ˚C
	(G4C2)89(H), EGFP	w* GMR-Gal4/w1118; UAS-EGFP/+; UAS-(G4C2)89(H)/+	23 ˚C
	(G4C2)89(H), FUS-2	w* GMR-Gal4/w1118; UAS-FUS-2/+; UAS-(G4C2)89(H)/+	23 ˚C
	(G4C2)89(H), FUS-3	w* GMR-Gal4/w1118; UAS-FUS-3/+; UAS-(G4C2)89(H)/+	23 ˚C
Figure 1—figure supplement 2D	EGFP, EGFP	w* GMR-Gal4/w1118; UAS-EGFP/UAS-EGFP	23 ˚C
	(G4C2)42, EGFP	w* GMR-Gal4/w1118; UAS-(G4C2)42/UAS-EGFP	23 ˚C
	(G4C2)42, FUS-2	w* GMR-Gal4/w1118; UAS-(G4C2)42/UAS-FUS-2	23 ˚C
	(G4C2)42, FUS-3	w* GMR-Gal4/w1118; UAS-(G4C2)42/UAS-FUS-3	23 ˚C
Figure 2—figure supplement 1A	EGFP	w* GMR-Gal4/w1118; UAS-EGFP/+	25 ˚C
	FUS	w* GMR-Gal4/w1118; UAS-FUS/+	25 ˚C
	FUS-RRMmut	w* GMR-Gal4/w1118;; UAS-FUS-RRMmut/+	25 ˚C
Figure 2—figure supplement 1B	FUS	w* GMR-Gal4/w1118; UAS-FUS/+	25 ˚C
	FUS-RRMmut	w* GMR-Gal4/w1118;; UAS-FUS-RRMmut/+	25 ˚C
Figure 3—figure supplement 1	(GR)36, EGFP	w* GMR-Gal4/w1118; UAS-(GR)36/UAS-EGFP	25 ˚C
	(GR)36, FUS	w* GMR-Gal4/w1118; UAS-(GR)36/UAS-FUS	25 ˚C
	(GR)36, FUS-RRMmut	w* GMR-Gal4/w1118; UAS-(GR)36/+; UAS-FUS-RRMmut/+	25 ˚C
	(GR)100, EGFP	w* GMR-Gal4/w1118; UAS-(GR)100/UAS-EGFP	25 ˚C
	(GR)100, FUS	w* GMR-Gal4/w1118; UAS-(GR)100/UAS-FUS	25 ˚C
	(GR)100, FUS-RRMmut	w* GMR-Gal4/w1118; UAS-(GR)100/+; UAS-FUS-RRMmut/+	25 ˚C
	(GA)36, EGFP	w* GMR-Gal4/w1118; UAS-(GA)36/UAS-EGFP	25 ˚C
	(GA)36, FUS	w* GMR-Gal4/w1118; UAS-(GA)36/UAS-FUS	25 ˚C
	(GA)36, FUS-RRMmut	w* GMR-Gal4/w1118; UAS-(GA)36/+; UAS-FUS-RRMmut/+	25 ˚C
	(GA)100, EGFP	w* GMR-Gal4/w1118; UAS-(GA)100/UAS-EGFP	25 ˚C
	(GA)100, FUS	w* GMR-Gal4/w1118; UAS-(GA)100/UAS-FUS	25 ˚C
	(GA)100, FUS-RRMmut	w* GMR-Gal4/w1118; UAS-(GA)100/+; UAS-FUS-RRMmut/+	25 ˚C
	EGFP, EGFP	w* GMR-Gal4/w1118; UAS-EGFP/UAS-EGFP	25 ˚C
	EGFP, FUS	w* GMR-Gal4/w1118; UAS-FUS/UAS-EGFP	25 ˚C
	EGFP, FUS-RRMmut	w* GMR-Gal4/w1118; UAS-EGFP/+; UAS-FUS-RRMmut/+	25 ˚C
Figure 4—figure supplement 1A	(G4C2)89(H), EGFP	w* GMR-Gal4/w1118; UAS-EGFP/+; UAS-(G4C2)89(H)/+	23 ˚C
	(G4C2)89(H), caz	w* GMR-Gal4/w1118; UAS-FLAG-caz/+; UAS-(G4C2)89(H)/+	23 ˚C
	(G4C2)89(H), FUS-4	w* GMR-Gal4/w1118; UAS-FLAG-FUS/+; UAS-(G4C2)89(H)/+	23 ˚C
	(G4C2)42, EGFP	w* GMR-Gal4/w1118; UAS-(G4C2)42/UAS-EGFP	23 ˚C
	(G4C2)42, caz	w* GMR-Gal4/w1118; UAS-(G4C2)42/UAS-FLAG-caz	23 ˚C
	(G4C2)42, FUS-4	w* GMR-Gal4/w1118; UAS-(G4C2)42/UAS-FLAG-FUS	23 ˚C
	EGFP, EGFP	w* GMR-Gal4/w1118; UAS-EGFP/UAS-EGFP	23 ˚C
	EGFP, caz	w* GMR-Gal4/w1118; UAS-EGFP/UAS-FLAG-caz	23 ˚C
	EGFP, FUS-4	w* GMR-Gal4/w1118; UAS-EGFP/UAS-FLAG-FUS	23 ˚C
Figure 4—figure supplement 1B and 1C	EGFP, EGFP	w* GMR-Gal4/w1118; UAS-EGFP/UAS-EGFP	23 ˚C
	(G4C2)89(H), EGFP	w* GMR-Gal4/w1118; UAS-EGFP/+; UAS-(G4C2)89(H)/+	23 ˚C
	(G4C2)89(H), caz	w* GMR-Gal4/w1118; UAS-FLAG-caz/+; UAS-(G4C2)89(H)/+	23 ˚C
	(G4C2)89(H), FUS-4	w* GMR-Gal4/w1118; UAS-FLAG-FUS/+; UAS-(G4C2)89(H)/+	23 ˚C
Figure 4—figure supplement 1D	EGFP, EGFP	w* GMR-Gal4/w1118; UAS-EGFP/UAS-EGFP	23 ˚C
	(G4C2)42, EGFP	w* GMR-Gal4/w1118; UAS-(G4C2)42/UAS-EGFP	23 ˚C
	(G4C2)42, caz	w* GMR-Gal4/w1118; UAS-(G4C2)42/UAS-FLAG-caz	23 ˚C
	(G4C2)42, FUS-4	w* GMR-Gal4/w1118; UAS-(G4C2)42/UAS-FLAG-FUS	23 ˚C
Figure 5—figure supplement 1	GMR×2 >(G4C2)89(H), FUS	w* GMR-Gal4/w* GMR-Gal4; UAS-FUS/+; UAS-(G4C2)89(H)/+	25 ˚C
